# High-avidity TCR signaling drives an NKG2A-positive CD8 T cell exhaustion state in human tumors

**DOI:** 10.64898/2026.05.29.728765

**Authors:** Riley D.Z. Mullins, Jesse M. Zaretsky, Thomas F. Barrett, Emily Stoller, Porter Bischoff, Ann Marie Egloff, Cody Huffman, Salma Ramadan, Amna Ramadan, Jessica Ley, Katherine Schwetye, Daniel Miller, Jennifer De Los Santos, Anthony J. Apicelli, Nikhil Rammohan, Wade Thorstad, Peter Oppelt, Brendan J. Knapp, Christine Auberle, Guangyong Peng, Craig Buchman, Andres Bur, Ben Wahle, Jason T. Rich, Ryan S. Jackson, Patrik Pipkorn, Paul A. Zolkind, Richard A. Harbison, Takeshi Egawa, Nathan Singh, Robi D. Mitra, Sana D. Karam, Douglas R. Adkins, Ravindra Uppaluri, Sidharth V. Puram

## Abstract

T cells adopt diverse states in human disease, with tumor-specific CD8 T cells serving as the quintessential example. These cells are critical for immunotherapy response, yet acquire hypofunctional states of exhaustion that impair treatment efficacy. While significant heterogeneity is observed among exhausted CD8 T cells (T_EX_), the mechanisms directing their unique phenotypes remain unresolved, limiting our efforts to augment T_EX_ cell function. Here, we profile T_EX_ cells in human head and neck squamous cell carcinoma (HNSCC) tumors and define a major mechanism regulating their cell state. With single-cell RNA and T cell receptor (TCR) sequencing of 106,667 tumor-infiltrating CD8 T cells, we define and validate three fundamental T_EX_ subsets, each harboring dominant clonotypes: a progenitor subset (T_PEX_) and two *intra*-tumoral populations marked by intermediate (T_EX-int_) or high expression of inhibitory receptors, including killer cell lectin-like receptors, such as *KLRC1*/NKG2A (T_EX-KLR_). Using an *in vitro* model, we show that TCR avidity-dependent NFAT signaling governs an axis between the T_EX-int_ and T_EX-KLR_ states across human cancers, with high-avidity signaling driving the T_EX-KLR_ state. Additionally, we uncover that interleukin-12 signaling selectively antagonizes high-avidity T_EX-KLR_-specific genes, despite broadly potentiating activation and cytotoxicity. Finally, we find that T_EX-int_ and T_EX-KLR_ cells are associated with anti-PD-1 response in HNSCC, with both of these cell types enriched near viable cancer cells following treatment. Together, these findings reveal that TCR avidity orchestrates tumor-infiltrating T_EX_ cell states through NFAT signaling – a tunable axis that may be targeted to improve T_EX_ cell function.
