## Supplementary Tables for "High-avidity TCR signaling drives an NKG2A-positive CD8 T cell exhaustion state in human tumors": Supplementary_Table_1.xlsx

### Sheet: Tumor_Samples
Supplementary Table 1
Patient_ID	Alternative_ID	Sex	Age	p16	Cancer Type	Primary Site	Subsite	Analysis
100-2107		M	63	Positive	SCC	OP	Tonsil	Flow cytometry of cyropreserved tumor sample
100-2110		M	55	Positive	SCC	OP	Tonsil	Flow cytometry of cyropreserved tumor sample
100-2111		M	67	Positive	SCC	OP	Tonsil	Flow cytometry of cyropreserved tumor sample
100-2113		M	74	Positive	SCC	OP	BOT	Flow cytometry of cyropreserved tumor sample
100-2114		F	53	Positive	SCC	OP	Tonsil	Flow cytometry of cyropreserved tumor sample
100-2117		M	63	Negative	SCC	Larynx	Supraglottis	Flow cytometry of cyropreserved tumor sample
100-2127		M	60	Positive	SCC	OP	Tonsil	Flow cytometry of cyropreserved tumor sample
100-2129		M	75	Positive	SCC	OP	Tonsil	Flow cytometry of cyropreserved tumor sample
WashU5843	100-2143	M	55	Positive	SCC	OP	Tonsil	scRNA-seq of CD8 T cells sorted with flow cytometry from cryopreserved primary tumor and lymph node metastasis
100-2159		M	50	Positive	SCC	OP	GT sulcus/BOT	Flow cytometry of cyropreserved tumor sample
100-2199		F	69	Positive	SCC	OP	Tonsil	Flow cytometry of cyropreserved tumor sample
100-2209		M	63	Negative	SCC	OC	Tongue	Flow cytometry of cyropreserved tumor sample
100-2212		F	67	Negative	SCC	OC	Tongue	Flow cytometry of cyropreserved tumor sample
WashU5920	100-2220	M	63	Positive	SCC	OP	BOT	scRNA-seq of CD8 T cells sorted with flow cytometry from cryopreserved primary tumor and lymph node metastasis
WashU5922	100-2222	F	57	Positive	SCC	OP	BOT	scRNA-seq of CD8 T cells sorted with flow cytometry from cryopreserved primary tumor and lymph node metastasis
100-2267		F	61	Negative	SCC	OC	Tongue	Flow cytometry of cyropreserved tumor sample
100-2268		M	58	Negative	SCC	Hypopharynx		Flow cytometry of cyropreserved tumor sample
WashU5969	100-2269	M	60	Negative	SCC	Larynx	Supraglottis	scRNA-seq of CD8 T cells sorted with flow cytometry from cryopreserved primary tumor and lymph node metastasis
100-2276		M	57	Negative	SCC	Hypopharynx		Flow cytometry of cyropreserved tumor sample
100-2283		M	50	Negative	SCC	OC	Tongue	Flow cytometry of cyropreserved tumor sample
WashU5984	100-2284	M	60	Negative	SCC	OC	FOM	scRNA-seq of CD8 T cells sorted with flow cytometry from cryopreserved primary tumor and lymph node metastasis
100-2298		M	72	Positive	SCC	OP	BOT	Flow cytometry of cyropreserved tumor sample
100-2301		M	78	Negative	SCC	OC	FOM	Flow cytometry of cyropreserved tumor sample
100-2324		M	48	Positive	SCC	BOT	Tonsil	Flow cytometry of cyropreserved tumor sample
100-2338		F	76	Negative	SCC	OP	BOT	Flow cytometry of cyropreserved tumor sample
WashU6048	100-2348	F	56	Negative	SCC	OC	FOM	scRNA-seq of CD8 T cells sorted with flow cytometry from cryopreserved primary tumor and lymph node metastasis
100-2376		M	56	Negative	SCC	Larynx		Flow cytometry of cyropreserved tumor sample. Sample was not pre-sorted with magnetic isolation prior to flow cytometry sorting.
100-2471		M	52	Negative	SCC	OC	FOM	Ex vivo culture of CD8 T cells sorted by flow cytoemtry from fresh a tumor sample. CD8 cells were positively selected using the REAlease CD8 MicroBead Kit, human (Miltenyi Biotec, 130-117-036) before flow cytometry sorting.
100-2518		M	50	Negative	SCC	OC	Tongue	Flow cytometry of cyropreserved tumor sample
100-2521		M	52	Positive	SCC	OP	BOT	Flow cytometry of cyropreserved tumor sample
100-2522		M	77	Negative	SCC	OC	Hard palate	Flow cytometry of cyropreserved tumor sample
100-2529		M	72	Negative	SCC	OC	Lower gingiva	Flow cytometry of cyropreserved tumor sample
100-2538		F	65	Negative	SCC	OC	Tongue	Flow cytometry of cyropreserved tumor sample
100-2539		M	66	Positive	SCC	OP	Tonsil	Flow cytometry of cyropreserved tumor sample
100-2544		M	64	Positive	SCC	OP	Tonsil	Flow cytometry of cyropreserved tumor sample
100-2554		M	69	Negative	SCC	OC	FOM	Flow cytometry of cyropreserved tumor sample
100-2555		M	82	Negative	SCC	OC	Tongue	Flow cytometry of cyropreserved tumor sample
100-2557		M	69	Positive	SCC	OP	BOT	Flow cytometry of cyropreserved tumor sample
100-2669		F	52	Negative	SCC	OC	Tongue	Ex vivo culture of CD8 T cells sorted by flow cytoemtry from fresh a tumor sample
100-2744		M	61	Positive	SCC	OP		Ex vivo culture of CD8 T cells sorted by flow cytoemtry from fresh a tumor sample. CD45 cells were positively selected using the REAlease CD45 (TIL) MicroBead Kit, human (Miltenyi Biotec, 130-121-563) before flow cytometry sorting.
WashU01		M	66	Positive	SCC	OP	Tonsil	scRNAseq of CD8 T cells isolated by the REAlease CD8 MicroBead Kit, human (Miltenyi Biotec, 130-117-036) from fresh tumor sample
WashU02		M	50	Positive	SCC	OP	Tonsil	scRNAseq of CD8 T cells isolated by the REAlease CD8 MicroBead Kit, human (Miltenyi Biotec, 130-117-036) from fresh tumor sample
WashU03		M	45	Positive	SCC	OP	Base of tongue	CODEX scRNAseq of CD8 T cells isolated by the REAlease CD8 MicroBead Kit, human (Miltenyi Biotec, 130-117-036) from fresh tumor sample
WashU04		F	53	Positive	SCC	OP	Base of tongue	CODEX scRNAseq of CD8 T cells isolated by the REAlease CD8 MicroBead Kit, human (Miltenyi Biotec, 130-117-036) from fresh tumor sample
WashU05		M	75	Positive	SCC	OP		CODEX scRNAseq of CD8 T cells isolated by the REAlease CD8 MicroBead Kit, human (Miltenyi Biotec, 130-117-036) from fresh tumor sample
WashU07		M	66	Positive	SCC	OP		CODEX scRNAseq of CD8 T cells isolated by the REAlease CD8 MicroBead Kit, human (Miltenyi Biotec, 130-117-036) from fresh tumor sample
WashU08		M	68	Positive	SCC	OP		CODEX scRNAseq of CD8 T cells isolated by the REAlease CD8 MicroBead Kit, human (Miltenyi Biotec, 130-117-036) from fresh tumor sample
WashU09		M	61	Positive	SCC	OP	Base of tongue	CODEX scRNAseq of CD8 T cells isolated by the REAlease CD8 MicroBead Kit, human (Miltenyi Biotec, 130-117-036) from fresh tumor sample
WashU10		M	78	Positive	SCC	OP	Base of tongue	CODEX scRNAseq of CD8 T cells isolated by the REAlease CD8 MicroBead Kit, human (Miltenyi Biotec, 130-117-036) from fresh tumor sample
WashU11		M	54	Positive	SCC	OP		CODEX scRNAseq of CD8 T cells isolated by the REAlease CD8 MicroBead Kit, human (Miltenyi Biotec, 130-117-036) from fresh tumor sample
WashU12		M	62	Positive	SCC	OP		CODEX scRNAseq of CD8 T cells isolated by the REAlease CD8 MicroBead Kit, human (Miltenyi Biotec, 130-117-036) from fresh tumor sample
WashU13		M	67	Positive	SCC	OP		scRNAseq of CD8 T cells isolated by the REAlease CD8 MicroBead Kit, human (Miltenyi Biotec, 130-117-036) from fresh tumor sample
WashU15		M	53	Positive	SCC	OP	Base of tongue	CODEX scRNAseq of CD8 T cells isolated by the REAlease CD8 MicroBead Kit, human (Miltenyi Biotec, 130-117-036) from fresh tumor sample
WashU16		M	62	Positive	SCC	OP		CODEX scRNAseq of CD8 T cells isolated by the REAlease CD8 MicroBead Kit, human (Miltenyi Biotec, 130-117-036) from fresh tumor sample
WashU17		M	68	Positive	SCC	OP		scRNAseq of CD8 T cells isolated by the REAlease CD8 MicroBead Kit, human (Miltenyi Biotec, 130-117-036) from fresh tumor sample
WashU19		M	71	Positive	SCC	OP		scRNAseq of CD8 T cells isolated by the REAlease CD8 MicroBead Kit, human (Miltenyi Biotec, 130-117-036) from fresh tumor sample
WashU20		M	76	Positive	SCC	OP		scRNAseq of CD8 T cells isolated by the REAlease CD8 MicroBead Kit, human (Miltenyi Biotec, 130-117-036) from fresh tumor sample

### Sheet: Peripheral_Blood_Samples
Donor_ID	Source	CD8 Isolation Method	Age	Sex	Figures/Assays
85	Buffy Coat from Gulf Coast Regional Blood Center	EasySep Human CD8 Positive Selection Kit II (StemCell Technologies, 17853)	59	M	Fig. 4 Killing Assay Fig. 5 Bulk RNA-seq Supp Fig. 5C ELISA
267	Buffy Coat from Gulf Coast Regional Blood Center	EasySep Human CD8 Positive Selection Kit II (StemCell Technologies, 17853)	18	M	Fig. 4 Killing Assay Fig. 5 Bulk RNA-seq Supp Fig. 5C ELISA
481	Buffy Coat from Gulf Coast Regional Blood Center	EasySep Human CD8 Positive Selection Kit II (StemCell Technologies, 17853)	16	F	Fig. 4 Killing Assay Fig. 5 Bulk RNA-seq Supp Fig. 5C ELISA
948	Buffy Coat from Gulf Coast Regional Blood Center	EasySep Human CD8 Positive Selection Kit II (StemCell Technologies, 17853)	31	F	Fig. 4 Killing Assay Fig. 5 Bulk RNA-seq Supp Fig. 5C ELISA
LRS72323	Leukocyte Reduction System Cone from Mississippi Valley Regional Blood Center	CD8 MicroBeads (Miltenyi Biotech, 130-045-201)	NA	NA	Supp Fig. 6
LRS50924	Leukocyte Reduction System Cone from Mississippi Valley Regional Blood Center	CD8 MicroBeads (Miltenyi Biotech, 130-045-201)	NA	NA	Fig. 3 Supp Fig. 6
LRS71724	Leukocyte Reduction System Cone from Mississippi Valley Regional Blood Center	CD8 MicroBeads (Miltenyi Biotech, 130-045-201)	NA	NA	Fig. 3 Supp Fig. 6
LRS81224	Leukocyte Reduction System Cone from Mississippi Valley Regional Blood Center	CD8 MicroBeads (Miltenyi Biotech, 130-045-201)	NA	NA	Fig. 3 Fig. 4 Flow Cytometry
LRS81524	Leukocyte Reduction System Cone from Mississippi Valley Regional Blood Center	CD8 MicroBeads (Miltenyi Biotech, 130-045-201)	NA	NA	Fig. 3 Fig. 4 Flow Cytometry
LRS111124	Leukocyte Reduction System Cone from Mississippi Valley Regional Blood Center	CD8 MicroBeads (Miltenyi Biotech, 130-045-201)	NA	NA	Fig. 4 Flow Cytometry
