## Supplementary Tables for "High-avidity TCR signaling drives an NKG2A-positive CD8 T cell exhaustion state in human tumors": Supplementary_Table_4.xlsx

### Sheet: Supplementary Table 4
Supplementary Table 4
Gene sets obtained from: Supplemental Table 4 of Ibáñez-Molero S, Veldman J, Simon Nieto J, et al. Tumour-reactive heterotypic CD8 T cell clusters from clinical samples. Nature. 2026;649(8096):467-476. doi:10.1038/s41586-025-09754-w
Lowery et al. (Tumor-reactive gene set)	Meng et al. (Tumor-reactive gene set)	Oliveira et al. (Tumor-reactive gene set)	Oliveira et al. (Viral-reactive gene set)
ATP10D	TNFRSF9	KRT86	RARA
GZMB	VCAM1	RDH10	GADD45B
ENTPD1	TIGIT	TYMS	C1orf21
KIR2DL4	HAVCR2	HMOX1	AOAH
LAYN	GZMB	GNG4	MATK
HTRA1	ACP5	CXCL13	SATB1
CD70	NKG7	AFAP1L2	MBP
CXCR6	KRT86	ACP5	ANTXR2
HMOX1	LAYN	MYO1E	RORA
ADGRG1	HLA-DRB5	LAYN	CCR7
LRRN3	CTLA4	TNS3	ANXA1
ACP5	HLA-DRB1	TNFSF4	BACH2
CTSW	IGFLR1	AKAP5	GLUL
GALNT2	HLA-DRA	HAVCR2	TNFSF14
LINC01480	LAG3	ENTPD1	AUTS2
CARS	GEM	SLC2A8	PERP
LAG3	CXCL13	AC243829.4	EPHA4
TOX	LYST	ZBED2	TCF7
PTPRCAP	GAPDH	MCM5	SELL
ASB2	CD74	CAV1	MYC
ITGB7	HMOX1	GOLIM4	IL7R
PTMS	HLA-DPA1	TRAV21	CD300A
CD8A	DUSP4	VCAM1	ITGA5
GPR68	CD27	PON2	GPR183
NSMCE1	ENTPD1	MTSS1	KLF3
ABI3	AC243829.4	CD38	S1PR1
SLC1A4	HLA-DPB1	TRBV11-2
PLEKHF1	GZMH	MS4A6A
CD8B	KIR2DL4	TOX2
LINC01871	CARD16	CSF1
CCL4	HLA-DQA1	GALNT2
NKG7	CCL5	FXYD2
CLIC3	CST7	PLPP1
NDFIP2	LINC01943	LMCD1
PLPP1	PLPP1	MYL6B
PCED1B	CTSC	LAG3
CXCL13	PRF1	HLA-DRA
PDCD1	MTSS1	IGFLR1
PRF1	FKBP1A	CCDC50
HLA-DMA	CXCR6	CD27
GPR25	HLA-DMA	KIAA1324
CD9	ATP8B4	CDKN2A
TIGIT	GZMA	CD70
HLA-DRB5	GALNT2	ABHD6
SYTL3	CHST12	CTLA4
SLF1	SNAP47	PDCD1
NEK1	TNFRSF18	GEM
CASP1	SIRPG	NUSAP1
SMC4	CD38	TOX
TSEN54	RBPJ	CXCR6
PLSCR1	TNIP3	NMB
GNPTAB	AHI1	HOPX
HLA-DPB1	NDFIP2	CLIC3
PLEKHA1	FABP5	INPP5F
ARHGAP9	RAB27A	SNAP47
ALOX5AP	ADGRG1	TSHZ2
SH3BP1	CTSW	HLA-DMA
NCF4	APOBEC3G	SIT1
NELL2	CCL3	HLA-DRB1
GATA3	IFNG	TUBB
PPM1M	CTSD	PYCARD
TNFRSF1A	PKM	ADGRG1
AC022706.1	NAB1	HLA-DQA1
MCM5	PSMB9	PRF1
HLA-DRB1	PARK7	HLA-DPA1
TNFSF10	KLRD1	PTMS
TRIM21	DUSP1	CKS1B
HDLBP	ASXL2	HIPK2
ERN1	KLRC2	CHST12
CALHM2	LAIR2	LSP1
SASH3	PTGER4	FAM3C
ACTA2	FAM3C	SLC1A4
MAST4	PGAM1	NUDT1
CAPG	HLA-DQB1	DNPH1
MPST	MYADM
IGFLR1	BATF
GZMA	BTG2
CD27	CD63
ITGAE	LINC02195
SLA2	NFKBIA
RHOC	CYTOR
COMMD8	KLF3
MYO1G	SLA2
SP140	ID3
PHPT1	LINC01871
CD2BP2	CLEC2B
PLEKHO1	FOSB
STAM	CD69
MRPL16	CSRNP1
IL2RB	CDKN1A
ID2	SELL
TESPA1	KLF2
GOLGA8B	SC5D
MIS18BP1	CCNH
VAMP5	DDIT4
DAPK2	PIK3R1
HLA-DPA1	GNLY
TSG101	KLF6
IL4R	SOCS1
CCND2	TXNIP
CTSC	CRTAM
TRAF3IP3	ATF3
NLRC3
ORAI3
GNLY
MIR155HG
CARD16
CD82
ECH1
JAML
EEF1G
ETFB
DAXX
RBM4
HCST
RAB27A
YPEL2
CHST12
ARPC1B
PDIA4
PDIA6
AC243960.1
TBC1D10C
PTPN6
PYCARD
BST2
BTN3A2
MTG1
MLEC
DUSP4
GSDMD
SLAMF1
IFI6
PCID2
GIMAP1
ITGA1
CSNK2B
CDK2AP2
MYO1F
AC004687.1
PTTG1
APOBEC3C
TSPAN14
MOB3A
STXBP2
LCP2
PLA2G16
LINC00649
CST7
TADA3
SIT1
APOBEC3G
SUSD3
CD3G
CCL5
CDC25B
TNFRSF1B
HMGN3
THEMIS
ASF1A
CTNNB1
FIBP
CCDC85B
POLR3GL
GIMAP6
ARL6IP1
CALCOCO2
CCPG1
KLRB1
ACAA2
ISG15
EIF4A1
CAT
MANF
XAB2
GRINA
GLO1
LSM 2,00
SLFN5
FKBP1A
AKNA
TAP1
LMO4
APEH
C12orf75
TMEM14A
DNPH1
C17orf49
NUDT5
MGAT1
CCDC69
EIF4EBP1
PDHB
ARL 3,00
UCP2
IFI35
HSBP1
LYST
MRFAP1L1
ITGAL
AIP
RASAL3
CAPN1
ITGB1
RBPJ
LBH
DYNLL1
NME2
MT1F
SYNGR2
ABTB1
ZGPAT
CD63
ILK
SKA2
TMEM204
ACO2
HOPX
CRIP1
OXNAD1
CCS
GRAP2
GSTO1
HADHB
IL16
PIN4
CUEDC2
CALM3
SAMSN1
HM13
SNAP23
LPCAT4
FAAP20
EFHD2
PRDX3
CCM2
C22orf39
SDHA
ARRDC1
MAP4K1
NDUFA13
IL27RA
C14orf119
