## Supplementary Tables for "High-avidity TCR signaling drives an NKG2A-positive CD8 T cell exhaustion state in human tumors": Supplementary_Table_7.xlsx

### Sheet: Details
Supplementary Table 7
Name	Detalis
DEGs_TEXKLR_vs_TEXint	Pseudo-bulk DEGs ( |log2FC| > 1 and FDR < 1E-5) called between TEX-KLR and TEX-int clusters with 17 paired patients using DESeq2 (~ Patient + Cluster) Genes are ordered by descending log2FC for TEX-KLR DEGs and ascending log2FC for TEX-int DEGs.
ModScore_Genes_in_BulkRNA_Mat	Pseudo-bulk DEGs (|log2FC| > 1 and FDR < 1E-5) present in the bulk RNA-seq matrix and applied as module scores
Avidity_Association	Slope of each gene in the TEX-int and TEX-KLR DEG module scores against its own module score in the avidity-axis samples (Empty vector, HLA-A2 OE, Q6E SCT, and WT SCT).
Avidity_Associated_DEG_Sigs	Avidity-associated TEX-int and TEX-KLR DEG signature gene sets applied to scRNA-seq datasets.
Additional_Avid-Assoc_Tests	Slope of each gene for a leave-one-out analysis and against an ordinal rank of samples. See sheet for more details.

### Sheet: DEGs_TEXKLR_vs_TEXint
gene	direction	baseMean	log2FoldChange	lfcSE	stat	pvalue	padj
HTRA1	Up in TEX-KLR	73.8921	4.52333	0.342516	13.2062	8.08103e-40	3.633e-37
FAM166B	Up in TEX-KLR	28.7833	4.2295	0.303498	13.9359	3.83539e-44	3.0175e-41
SCX	Up in TEX-KLR	225.854	4.0182	0.295456	13.6	4.00546e-42	2.80115e-39
KRT81	Up in TEX-KLR	121.995	3.69843	0.284214	13.0128	1.03443e-38	4.06921e-36
PTGIS	Up in TEX-KLR	17.865	3.31467	0.313173	10.5842	3.52964e-26	3.00211e-24
IRS2	Up in TEX-KLR	93.4362	3.05208	0.228344	13.3661	9.53519e-41	5.00121e-38
FOXP3	Up in TEX-KLR	57.0106	3.03056	0.348151	8.70472	3.18353e-18	1.30962e-16
MYO1E	Up in TEX-KLR	223.43	3.01608	0.273072	11.045	2.31737e-28	2.47212e-26
LAT2	Up in TEX-KLR	50.2942	2.66093	0.224435	11.8561	2.00061e-32	3.4032e-30
CXXC5	Up in TEX-KLR	23.1977	2.61417	0.283308	9.22734	2.77436e-20	1.49246e-18
LINC01480	Up in TEX-KLR	76.8097	2.60786	0.200869	12.9829	1.53022e-38	5.66542e-36
SMCO4	Up in TEX-KLR	42.9244	2.59703	0.211036	12.3061	8.39417e-35	1.7611e-32
KRT86	Up in TEX-KLR	952.788	2.59103	0.261834	9.89569	4.34616e-23	2.94137e-21
IL2RA	Up in TEX-KLR	59.8866	2.55004	0.232875	10.9503	6.62567e-28	6.72612e-26
PHEX	Up in TEX-KLR	54.5494	2.3927	0.192119	12.4542	1.32617e-35	3.09145e-33
LINC00299	Up in TEX-KLR	112.697	2.34442	0.110928	21.1346	3.82788e-99	2.40926e-95
LAPTM4B	Up in TEX-KLR	32.5183	2.31511	0.217523	10.643	1.87897e-26	1.66567e-24
TNFSF13B	Up in TEX-KLR	32.6411	2.30962	0.261791	8.82236	1.12074e-18	4.89857e-17
KLRC1	Up in TEX-KLR	321.121	2.29945	0.203578	11.2952	1.38626e-29	1.61576e-27
DRAXIN	Up in TEX-KLR	24.7749	2.26946	0.278085	8.16101	3.32237e-16	1.05611e-14
ZC3H12C	Up in TEX-KLR	78.0271	2.02007	0.195226	10.3473	4.30305e-25	3.42828e-23
ATP8B4	Up in TEX-KLR	250.066	2.00139	0.174213	11.4882	1.51284e-30	1.98372e-28
RFX2	Up in TEX-KLR	63.154	1.99813	0.16306	12.2539	1.60045e-34	3.24942e-32
CHRM3-AS2	Up in TEX-KLR	62.308	1.98935	0.18899	10.5262	6.53942e-26	5.48788e-24
KLRC2	Up in TEX-KLR	498.911	1.95191	0.182201	10.7129	8.84964e-27	8.31337e-25
CCL20	Up in TEX-KLR	79.1539	1.94111	0.320846	6.04997	1.44872e-09	1.87233e-08
KIR2DL4	Up in TEX-KLR	313.875	1.92762	0.271247	7.1065	1.19019e-12	2.31205e-11
TXK	Up in TEX-KLR	34.1356	1.92708	0.24691	7.8048	5.95947e-15	1.52475e-13
DBN1	Up in TEX-KLR	86.6349	1.92286	0.163509	11.76	6.27704e-32	9.87692e-30
LAYN	Up in TEX-KLR	305.171	1.91458	0.174066	10.9992	3.8573e-28	4.04631e-26
NCS1	Up in TEX-KLR	35.6621	1.88526	0.222476	8.47396	2.37188e-17	8.78152e-16
FURIN	Up in TEX-KLR	56.8927	1.86836	0.154332	12.1061	9.80275e-34	1.81466e-31
ENTPD1	Up in TEX-KLR	540.784	1.85775	0.190085	9.77326	1.46659e-22	9.32398e-21
VDR	Up in TEX-KLR	39.5223	1.82287	0.190735	9.5571	1.21107e-21	7.25952e-20
TNFRSF18	Up in TEX-KLR	278.432	1.79451	0.181211	9.90287	4.045e-23	2.8288e-21
PLPP1	Up in TEX-KLR	416.475	1.78665	0.2263	7.89506	2.90182e-15	7.73902e-14
TMIGD2	Up in TEX-KLR	90.2189	1.76876	0.227915	7.76061	8.45202e-15	2.1194e-13
MIR3142HG	Up in TEX-KLR	51.4653	1.75287	0.1483	11.8197	3.08743e-32	5.11375e-30
IL18RAP	Up in TEX-KLR	53.0968	1.74444	0.235385	7.41101	1.25344e-13	2.77787e-12
IFITM10	Up in TEX-KLR	101.373	1.73799	0.20776	8.36536	5.99303e-17	2.09556e-15
CD109	Up in TEX-KLR	91.4279	1.72306	0.214344	8.03879	9.07282e-16	2.59565e-14
LINC01358	Up in TEX-KLR	54.5215	1.71569	0.117645	14.5837	3.569e-48	4.49265e-45
SMIM3	Up in TEX-KLR	105.757	1.68555	0.286667	5.87982	4.10704e-09	4.90507e-08
HOPX	Up in TEX-KLR	426.528	1.62184	0.240429	6.74559	1.52404e-11	2.58553e-10
CD101	Up in TEX-KLR	42.8122	1.62044	0.183168	8.84672	9.01274e-19	3.96687e-17
LINC01572	Up in TEX-KLR	33.283	1.60765	0.152805	10.5209	6.92169e-26	5.73225e-24
RGS13	Up in TEX-KLR	51.8136	1.59641	0.123396	12.9373	2.77365e-38	9.18808e-36
NFIL3	Up in TEX-KLR	207.089	1.58578	0.127902	12.3984	2.66491e-35	5.99034e-33
NCR3	Up in TEX-KLR	48.6269	1.55892	0.194239	8.02577	1.00891e-15	2.82227e-14
AL136456.1	Up in TEX-KLR	230.388	1.54813	0.256202	6.04263	1.5162e-09	1.95153e-08
NCR1	Up in TEX-KLR	45.7333	1.53336	0.21871	7.01091	2.36765e-12	4.44836e-11
PLEKHA1	Up in TEX-KLR	84.718	1.5307	0.138349	11.064	1.87468e-28	2.03435e-26
NCF4	Up in TEX-KLR	81.0537	1.52563	0.152541	10.0015	1.50157e-23	1.08631e-21
AFAP1L2	Up in TEX-KLR	87.3936	1.52491	0.273649	5.57251	2.511e-08	2.67415e-07
MTSS1	Up in TEX-KLR	146.253	1.51858	0.178397	8.51234	1.70458e-17	6.34831e-16
LINC02195	Up in TEX-KLR	223.015	1.51791	0.138654	10.9475	6.83287e-28	6.82636e-26
PDE7B	Up in TEX-KLR	193.645	1.49526	0.18667	8.01015	1.14569e-15	3.16271e-14
SRGAP3	Up in TEX-KLR	217.17	1.49432	0.0871435	17.1478	6.52908e-66	2.0547e-62
CSF1	Up in TEX-KLR	298.637	1.48794	0.205842	7.22855	4.88195e-13	1.02423e-11
TIMP1	Up in TEX-KLR	38.7367	1.48581	0.22255	6.67633	2.44999e-11	4.02617e-10
NHS	Up in TEX-KLR	96.6104	1.46288	0.209319	6.98877	2.77305e-12	5.19452e-11
TNS3	Up in TEX-KLR	130.463	1.44194	0.28895	4.99028	6.02918e-07	5.03953e-06
GOLIM4	Up in TEX-KLR	151.022	1.44127	0.177803	8.10597	5.2327e-16	1.58796e-14
CAMK1	Up in TEX-KLR	38.7763	1.41731	0.245161	5.78114	7.41944e-09	8.56843e-08
ENTPD1-AS1	Up in TEX-KLR	199.858	1.40359	0.130804	10.7304	7.326e-27	6.98634e-25
XYLT1	Up in TEX-KLR	90.8268	1.40351	0.120544	11.6431	2.48746e-31	3.5582e-29
AGPAT5	Up in TEX-KLR	89.5393	1.39061	0.117048	11.8807	1.49058e-32	2.60604e-30
RDH10	Up in TEX-KLR	158.48	1.37445	0.188756	7.28164	3.29781e-13	7.01231e-12
HPGD	Up in TEX-KLR	107.172	1.37046	0.177054	7.74037	9.9128e-15	2.46605e-13
PIP5K1B	Up in TEX-KLR	46.3107	1.34414	0.16756	8.02183	1.04177e-15	2.9013e-14
ADAMTS17	Up in TEX-KLR	51.8719	1.33596	0.186437	7.16578	7.73436e-13	1.55032e-11
IFIT3	Up in TEX-KLR	56.6385	1.32299	0.191702	6.90132	5.15213e-12	9.34511e-11
PDLIM4	Up in TEX-KLR	48.3538	1.31521	0.264651	4.96961	6.7088e-07	5.54865e-06
MYO7A	Up in TEX-KLR	166.522	1.3097	0.166468	7.86754	3.61688e-15	9.48527e-14
AL136987.1	Up in TEX-KLR	41.8077	1.30179	0.155855	8.35258	6.67875e-17	2.30967e-15
CERS6	Up in TEX-KLR	48.8148	1.30048	0.177848	7.31233	2.62558e-13	5.64007e-12
FBXO10	Up in TEX-KLR	42.1327	1.29765	0.157432	8.24261	1.68495e-16	5.5524e-15
SYNJ2	Up in TEX-KLR	60.0585	1.29743	0.0990419	13.0998	3.30104e-39	1.38512e-36
KLRD1	Up in TEX-KLR	523.246	1.28693	0.144883	8.88251	6.53706e-19	2.91803e-17
SNX9	Up in TEX-KLR	563.117	1.26879	0.109581	11.5786	5.29207e-31	7.40184e-29
RORA	Up in TEX-KLR	303.607	1.26579	0.25182	5.02656	4.99365e-07	4.23585e-06
CD226	Up in TEX-KLR	155.716	1.26154	0.118159	10.6766	1.30923e-26	1.17719e-24
SPRY1	Up in TEX-KLR	273.138	1.25843	0.162042	7.76607	8.09578e-15	2.03819e-13
UBASH3B	Up in TEX-KLR	93.2444	1.24325	0.141095	8.81142	1.23575e-18	5.36402e-17
ADAMTS6	Up in TEX-KLR	66.4308	1.22892	0.239474	5.13175	2.8706e-07	2.5774e-06
HIPK2	Up in TEX-KLR	79.7447	1.22627	0.155458	7.88812	3.06783e-15	8.14723e-14
MAST4	Up in TEX-KLR	262.676	1.2217	0.141499	8.634	5.92434e-18	2.37502e-16
RGS16	Up in TEX-KLR	48.5535	1.20172	0.200466	5.99463	2.03955e-09	2.58289e-08
ZNF282	Up in TEX-KLR	122.817	1.20092	0.168911	7.10978	1.16224e-12	2.26476e-11
AREG	Up in TEX-KLR	449.271	1.17413	0.221385	5.30357	1.13562e-07	1.08626e-06
ARSG	Up in TEX-KLR	48.036	1.16202	0.136324	8.52393	1.54223e-17	5.81245e-16
KIFC3	Up in TEX-KLR	25.6594	1.15218	0.207231	5.55989	2.69938e-08	2.84588e-07
TGFBR3	Up in TEX-KLR	87.9816	1.15185	0.215901	5.33508	9.55049e-08	9.19125e-07
RDX	Up in TEX-KLR	81.6147	1.14977	0.107494	10.6961	1.06096e-26	9.67783e-25
ZMIZ1	Up in TEX-KLR	102.15	1.14191	0.0882483	12.9397	2.68655e-38	9.18808e-36
CLNK	Up in TEX-KLR	135.169	1.1415	0.195646	5.83448	5.3958e-09	6.34788e-08
IKZF4	Up in TEX-KLR	37.5763	1.1388	0.185954	6.12409	9.1205e-10	1.22397e-08
TOX2	Up in TEX-KLR	161.682	1.13568	0.122548	9.26719	1.91114e-20	1.05515e-18
FAM43A	Up in TEX-KLR	69.3875	1.12821	0.177591	6.35288	2.11326e-10	3.10768e-09
KLRC3	Up in TEX-KLR	51.8405	1.12058	0.199119	5.6277	1.82632e-08	1.97167e-07
DLEU1	Up in TEX-KLR	130.135	1.11506	0.108551	10.2722	9.39965e-25	7.39518e-23
KCNQ5	Up in TEX-KLR	58.4261	1.11413	0.130318	8.54931	1.23829e-17	4.81097e-16
CAPG	Up in TEX-KLR	401.652	1.10136	0.132562	8.30825	9.71214e-17	3.28646e-15
LINC01871	Up in TEX-KLR	1421.74	1.08873	0.0668511	16.2859	1.24195e-59	2.60562e-56
CMPK2	Up in TEX-KLR	60.0807	1.08865	0.147815	7.36495	1.77208e-13	3.89981e-12
GRAMD2B	Up in TEX-KLR	36.8335	1.08851	0.223	4.88121	1.05438e-06	8.44308e-06
CEBPB	Up in TEX-KLR	205.569	1.08585	0.0886348	12.2509	1.66156e-34	3.26808e-32
DAPK2	Up in TEX-KLR	199.826	1.08444	0.107032	10.1319	3.98638e-24	2.95179e-22
KIF5C	Up in TEX-KLR	68.4231	1.08395	0.136002	7.9701	1.58546e-15	4.33866e-14
CSGALNACT1	Up in TEX-KLR	126.719	1.08184	0.181409	5.96354	2.46836e-09	3.07075e-08
GEM	Up in TEX-KLR	423.361	1.08117	0.157926	6.84604	7.59201e-12	1.33849e-10
IFIT1	Up in TEX-KLR	98.2723	1.07595	0.187651	5.73377	9.82238e-09	1.10397e-07
PDLIM7	Up in TEX-KLR	43.4244	1.0711	0.16731	6.40185	1.53502e-10	2.31134e-09
KIAA1324	Up in TEX-KLR	42.4295	1.06928	0.173052	6.17898	6.45187e-10	8.78962e-09
MICAL2	Up in TEX-KLR	75.908	1.0681	0.0830874	12.8551	8.04894e-38	2.41238e-35
SCPEP1	Up in TEX-KLR	73.4093	1.06805	0.117249	9.10926	8.29431e-20	4.17635e-18
ZDHHC14	Up in TEX-KLR	66.0724	1.06336	0.113364	9.38008	6.59256e-21	3.80675e-19
FAM3C	Up in TEX-KLR	221.865	1.06303	0.151023	7.03887	1.93808e-12	3.67419e-11
NBL1	Up in TEX-KLR	293.223	1.05875	0.121	8.75007	2.13221e-18	9.00681e-17
SSH1	Up in TEX-KLR	137.366	1.05298	0.0943794	11.1569	6.62438e-29	7.31471e-27
TNFRSF25	Up in TEX-KLR	66.9205	1.05273	0.113667	9.26153	2.01527e-20	1.10297e-18
INPP5F	Up in TEX-KLR	100.154	1.04405	0.12682	8.23256	1.83258e-16	5.94548e-15
NSMCE1	Up in TEX-KLR	160.58	1.04327	0.144375	7.22615	4.96867e-13	1.03552e-11
BACH2	Up in TEX-KLR	96.9239	1.03798	0.165644	6.26632	3.69678e-10	5.20526e-09
LINC02539	Up in TEX-KLR	39.5055	1.0338	0.1272	8.12733	4.38858e-16	1.3474e-14
DLEU2	Up in TEX-KLR	402.251	1.03356	0.0914586	11.3009	1.29903e-29	1.54266e-27
MAN1C1	Up in TEX-KLR	50.0449	1.02501	0.123553	8.29612	1.07567e-16	3.58216e-15
AHI1	Up in TEX-KLR	559.464	1.01392	0.0712326	14.234	5.63591e-46	5.06749e-43
SQLE	Up in TEX-KLR	100.781	1.01162	0.15864	6.37683	1.80785e-10	2.68999e-09
GZMK	Up in TEX-int	615.923	-5.68765	0.360959	-15.757	6.14396e-56	9.66752e-53
EOMES	Up in TEX-int	62.6221	-2.79609	0.258539	-10.815	2.92393e-27	2.83127e-25
LINC00861	Up in TEX-int	47.2397	-2.45039	0.281736	-8.69744	3.39457e-18	1.38736e-16
TC2N	Up in TEX-int	79.2143	-2.43059	0.180675	-13.4528	2.96239e-41	1.69502e-38
DTHD1	Up in TEX-int	144.712	-2.4269	0.207213	-11.7121	1.1049e-31	1.65577e-29
SLAMF7	Up in TEX-int	64.209	-2.37835	0.244793	-9.71578	2.58276e-22	1.59372e-20
HSPA1B	Up in TEX-int	742.443	-2.29484	0.260536	-8.80815	1.27225e-18	5.48461e-17
POU3F1	Up in TEX-int	39.3777	-2.26155	0.223644	-10.1123	4.87361e-24	3.5668e-22
RYR2	Up in TEX-int	112.078	-2.23097	0.277219	-8.04765	8.43968e-16	2.42554e-14
GPR15	Up in TEX-int	68.1169	-2.13078	0.258539	-8.24161	1.6991e-16	5.56987e-15
ITM2C	Up in TEX-int	396.781	-2.12849	0.24678	-8.62506	6.40597e-18	2.55184e-16
HSPA1A	Up in TEX-int	1513.2	-2.03142	0.241126	-8.42473	3.61587e-17	1.30795e-15
TRAT1	Up in TEX-int	262.113	-1.90837	0.199504	-9.56559	1.11566e-21	6.75187e-20
P2RY8	Up in TEX-int	79.0682	-1.77114	0.190907	-9.27746	1.73573e-20	9.66785e-19
DRAIC	Up in TEX-int	52.5473	-1.72545	0.223084	-7.7345	1.03812e-14	2.57242e-13
GIMAP4	Up in TEX-int	182.811	-1.68559	0.166051	-10.1511	3.27806e-24	2.4562e-22
DNAJB1	Up in TEX-int	1038.54	-1.58834	0.179519	-8.84773	8.93192e-19	3.95898e-17
RASA3	Up in TEX-int	73.8324	-1.53307	0.224292	-6.83515	8.19191e-12	1.43288e-10
CCL4L2	Up in TEX-int	1545.76	-1.51237	0.238416	-6.34338	2.24775e-10	3.25226e-09
YBX3	Up in TEX-int	64.2796	-1.49742	0.260143	-5.75614	8.60593e-09	9.79488e-08
CPNE7	Up in TEX-int	83.0441	-1.47917	0.163422	-9.05121	1.41397e-19	6.74207e-18
TNF	Up in TEX-int	113.201	-1.47363	0.259363	-5.68172	1.33349e-08	1.47504e-07
FAM102A	Up in TEX-int	86.7277	-1.40757	0.173033	-8.13468	4.13016e-16	1.28689e-14
GLIPR2	Up in TEX-int	105.359	-1.37662	0.144254	-9.54307	1.38672e-21	8.157e-20
LIME1	Up in TEX-int	217.961	-1.30862	0.12563	-10.4164	2.08683e-25	1.68391e-23
TNFSF9	Up in TEX-int	387.907	-1.28562	0.10732	-11.9793	4.56219e-33	8.20413e-31
CRTAM	Up in TEX-int	477.821	-1.27322	0.170269	-7.47769	7.56391e-14	1.7249e-12
CXCR3	Up in TEX-int	216.222	-1.24971	0.10641	-11.7443	7.55747e-32	1.16016e-29
AC068587.4	Up in TEX-int	59.9575	-1.23733	0.160634	-7.70281	1.3311e-14	3.2599e-13
LYAR	Up in TEX-int	97.4001	-1.23145	0.167993	-7.33037	2.29514e-13	4.96412e-12
TSHZ2	Up in TEX-int	224.343	-1.22771	0.152552	-8.04783	8.42767e-16	2.42554e-14
CCL4	Up in TEX-int	4166.17	-1.22751	0.146895	-8.3564	6.46594e-17	2.24843e-15
LMNA	Up in TEX-int	241.958	-1.20312	0.149739	-8.03473	9.37818e-16	2.64692e-14
CD200R1	Up in TEX-int	132.421	-1.19269	0.139327	-8.5604	1.12479e-17	4.39716e-16
DUSP8	Up in TEX-int	59.9288	-1.19227	0.130937	-9.10561	8.57798e-20	4.2849e-18
IL9R	Up in TEX-int	102.122	-1.17772	0.129497	-9.09463	9.49103e-20	4.70366e-18
TAGAP	Up in TEX-int	322.432	-1.16152	0.0910385	-12.7586	2.79308e-37	7.99075e-35
DUSP2	Up in TEX-int	1872.59	-1.15581	0.0873566	-13.2309	5.81919e-40	2.81738e-37
MATK	Up in TEX-int	57.1081	-1.14556	0.203647	-5.62523	1.85261e-08	1.99322e-07
BPGM	Up in TEX-int	49.7233	-1.14555	0.171084	-6.69584	2.14438e-11	3.58956e-10
TUBB2A	Up in TEX-int	90.4284	-1.12622	0.123412	-9.1257	7.1271e-20	3.67688e-18
F2R	Up in TEX-int	113.73	-1.10211	0.123001	-8.96019	3.24122e-19	1.47828e-17
GIMAP7	Up in TEX-int	279.765	-1.09931	0.176653	-6.22299	4.8777e-10	6.80715e-09
SH2D1A	Up in TEX-int	269.953	-1.09634	0.120738	-9.08027	1.08308e-19	5.31745e-18
GIMAP5	Up in TEX-int	137.942	-1.07258	0.184844	-5.80265	6.52752e-09	7.59413e-08
GZMH	Up in TEX-int	1377.84	-1.05281	0.125127	-8.4139	3.96606e-17	1.42642e-15
CMC1	Up in TEX-int	141.403	-1.05204	0.124796	-8.43009	3.45407e-17	1.25664e-15
GIMAP1	Up in TEX-int	79.7703	-1.03578	0.174518	-5.93511	2.93643e-09	3.59361e-08
NAA50	Up in TEX-int	240.75	-1.02448	0.0828211	-12.3697	3.81016e-35	8.26937e-33
SERTAD3	Up in TEX-int	59.8929	-1.02069	0.127348	-8.01495	1.10182e-15	3.055e-14

### Sheet: ModScore_Genes_in_BulkRNA_Mat
signature	gene	log2FoldChange	padj		signature	gene	log2FoldChange	padj
TEX-KLR	TNFRSF18	1.79451	2.8288e-21		TEX-int	POU3F1	-2.26155	3.5668e-22
TEX-KLR	TNFRSF25	1.05273	1.10297e-18		TEX-int	LMNA	-1.20312	2.64692e-14
TEX-KLR	DRAXIN	2.26946	1.05611e-14		TEX-int	SLAMF7	-2.37835	1.59372e-20
TEX-KLR	NBL1	1.05875	9.00681e-17		TEX-int	DUSP2	-1.15581	2.81738e-37
TEX-KLR	MAN1C1	1.02501	3.58216e-15		TEX-int	ITM2C	-2.12849	2.55184e-16
TEX-KLR	TGFBR3	1.15185	9.19125e-07		TEX-int	EOMES	-2.79609	2.83127e-25
TEX-KLR	CSF1	1.48794	1.02423e-11		TEX-int	CMC1	-1.05204	1.25664e-15
TEX-KLR	CD101	1.62044	3.96687e-17		TEX-int	GPR15	-2.13078	5.56987e-15
TEX-KLR	RGS16	1.20172	2.58289e-08		TEX-int	TRAT1	-1.90837	6.75187e-20
TEX-KLR	RGS13	1.59641	9.18808e-36		TEX-int	CD200R1	-1.19269	4.39716e-16
TEX-KLR	CHRM3-AS2	1.98935	5.48788e-24		TEX-int	NAA50	-1.02448	8.26937e-33
TEX-KLR	CMPK2	1.08865	3.89981e-12		TEX-int	LYAR	-1.23145	4.96412e-12
TEX-KLR	LINC01871	1.08873	2.60562e-56		TEX-int	GZMK	-5.68765	9.66752e-53
TEX-KLR	LINC00299	2.34442	2.40926e-95		TEX-int	F2R	-1.10211	1.47828e-17
TEX-KLR	CAPG	1.10136	3.28646e-15		TEX-int	TUBB2A	-1.12622	3.67688e-18
TEX-KLR	IL18RAP	1.74444	2.77787e-12		TEX-int	TNF	-1.47363	1.47504e-07
TEX-KLR	KIF5C	1.08395	4.33866e-14		TEX-int	HSPA1A	-2.03142	1.30795e-15
TEX-KLR	CERS6	1.30048	5.64007e-12		TEX-int	HSPA1B	-2.29484	5.48461e-17
TEX-KLR	CCL20	1.94111	1.87233e-08		TEX-int	TAGAP	-1.16152	7.99075e-35
TEX-KLR	SRGAP3	1.49432	2.0547e-62		TEX-int	BPGM	-1.14555	3.58956e-10
TEX-KLR	CAMK1	1.41731	8.56843e-08		TEX-int	GIMAP7	-1.09931	6.80715e-09
TEX-KLR	GOLIM4	1.44127	1.58796e-14		TEX-int	GIMAP4	-1.68559	2.4562e-22
TEX-KLR	FAM43A	1.12821	3.10768e-09		TEX-int	GIMAP1	-1.03578	3.59361e-08
TEX-KLR	TXK	1.92708	1.52475e-13		TEX-int	GIMAP5	-1.07258	7.59413e-08
TEX-KLR	HOPX	1.62184	2.58553e-10		TEX-int	LINC00861	-2.45039	1.38736e-16
TEX-KLR	AREG	1.17413	1.08626e-06		TEX-int	GLIPR2	-1.37662	8.157e-20
TEX-KLR	SPRY1	1.25843	2.03819e-13		TEX-int	DUSP8	-1.19227	4.2849e-18
TEX-KLR	HPGD	1.37046	2.46605e-13		TEX-int	CRTAM	-1.27322	1.7249e-12
TEX-KLR	PLPP1	1.78665	7.73902e-14		TEX-int	YBX3	-1.49742	9.79488e-08
TEX-KLR	ADAMTS6	1.22892	2.5774e-06		TEX-int	RASA3	-1.53307	1.43288e-10
TEX-KLR	MAST4	1.2217	2.37502e-16		TEX-int	GZMH	-1.05281	1.42642e-15
TEX-KLR	GRAMD2B	1.08851	8.44308e-06		TEX-int	TC2N	-2.43059	1.69502e-38
TEX-KLR	PDLIM4	1.31521	5.54865e-06		TEX-int	DRAIC	-1.72545	2.57242e-13
TEX-KLR	CXXC5	2.61417	1.49246e-18		TEX-int	CPNE7	-1.47917	6.74207e-18
TEX-KLR	SMIM3	1.68555	4.90507e-08		TEX-int	CCL4	-1.22751	2.24843e-15
TEX-KLR	MIR3142HG	1.75287	5.11375e-30		TEX-int	CCL4L2	-1.51237	3.25226e-09
TEX-KLR	DBN1	1.92286	9.87692e-30		TEX-int	MATK	-1.14556	1.99322e-07
TEX-KLR	PDLIM7	1.0711	2.31134e-09		TEX-int	TNFSF9	-1.28562	8.20413e-31
TEX-KLR	NCR3	1.55892	2.82227e-14		TEX-int	DNAJB1	-1.58834	3.95898e-17
TEX-KLR	KCNQ5	1.11413	4.81097e-16		TEX-int	SERTAD3	-1.02069	3.055e-14
TEX-KLR	CD109	1.72306	2.59565e-14		TEX-int	TSHZ2	-1.22771	2.42554e-14
TEX-KLR	BACH2	1.03798	5.20526e-09		TEX-int	LIME1	-1.30862	1.68391e-23
TEX-KLR	AHI1	1.01392	5.06749e-43		TEX-int	P2RY8	-1.77114	9.66785e-19
TEX-KLR	PDE7B	1.49526	3.16271e-14		TEX-int	CXCR3	-1.24971	1.16016e-29
TEX-KLR	LINC02539	1.0338	1.3474e-14		TEX-int	SH2D1A	-1.09634	5.31745e-18
TEX-KLR	ZDHHC14	1.06336	3.80675e-19		TEX-int	IL9R	-1.17772	4.70366e-18
TEX-KLR	SNX9	1.26879	7.40184e-29
TEX-KLR	SYNJ2	1.29743	1.38512e-36
TEX-KLR	TNS3	1.44194	5.03953e-06
TEX-KLR	LAT2	2.66093	3.4032e-30
TEX-KLR	FAM3C	1.06303	3.67419e-11
TEX-KLR	HIPK2	1.22627	8.14723e-14
TEX-KLR	ZNF282	1.20092	2.26476e-11
TEX-KLR	AGPAT5	1.39061	2.60604e-30
TEX-KLR	CSGALNACT1	1.08184	3.07075e-08
TEX-KLR	RDH10	1.37445	7.01231e-12
TEX-KLR	GEM	1.08117	1.33849e-10
TEX-KLR	LAPTM4B	2.31511	1.66567e-24
TEX-KLR	MTSS1	1.51858	6.34831e-16
TEX-KLR	SQLE	1.01162	2.68999e-09
TEX-KLR	SCX	4.0182	2.80115e-39
TEX-KLR	FBXO10	1.29765	5.5524e-15
TEX-KLR	PIP5K1B	1.34414	2.9013e-14
TEX-KLR	NFIL3	1.58578	5.99034e-33
TEX-KLR	NCS1	1.88526	8.78152e-16
TEX-KLR	IL2RA	2.55004	6.72612e-26
TEX-KLR	ZMIZ1	1.14191	9.18808e-36
TEX-KLR	IFIT3	1.32299	9.34511e-11
TEX-KLR	IFIT1	1.07595	1.10397e-07
TEX-KLR	ENTPD1	1.85775	9.32398e-21
TEX-KLR	ENTPD1-AS1	1.40359	6.98634e-25
TEX-KLR	AFAP1L2	1.52491	2.67415e-07
TEX-KLR	INPP5F	1.04405	5.94548e-15
TEX-KLR	PLEKHA1	1.5307	2.03435e-26
TEX-KLR	IFITM10	1.73799	2.09556e-15
TEX-KLR	MICAL2	1.0681	2.41238e-35
TEX-KLR	MYO7A	1.3097	9.48527e-14
TEX-KLR	SMCO4	2.59703	1.7611e-32
TEX-KLR	RDX	1.14977	9.67783e-25
TEX-KLR	ZC3H12C	2.02007	3.42828e-23
TEX-KLR	LAYN	1.91458	4.04631e-26
TEX-KLR	UBASH3B	1.24325	5.36402e-17
TEX-KLR	KLRD1	1.28693	2.91803e-17
TEX-KLR	KLRC3	1.12058	1.97167e-07
TEX-KLR	KLRC2	1.95191	8.31337e-25
TEX-KLR	KLRC1	2.29945	1.61576e-27
TEX-KLR	VDR	1.82287	7.25952e-20
TEX-KLR	KRT81	3.69843	4.06921e-36
TEX-KLR	IKZF4	1.1388	1.22397e-08
TEX-KLR	SSH1	1.05298	7.31471e-27
TEX-KLR	DLEU2	1.03356	1.54266e-27
TEX-KLR	DLEU1	1.11506	7.39518e-23
TEX-KLR	TNFSF13B	2.30962	4.89857e-17
TEX-KLR	IRS2	3.05208	5.00121e-38
TEX-KLR	ATP8B4	2.00139	1.98372e-28
TEX-KLR	MYO1E	3.01608	2.47212e-26
TEX-KLR	RORA	1.26579	4.23585e-06
TEX-KLR	DAPK2	1.08444	2.95179e-22
TEX-KLR	FURIN	1.86836	1.81466e-31
TEX-KLR	XYLT1	1.40351	3.5582e-29
TEX-KLR	LINC02195	1.51791	6.82636e-26
TEX-KLR	NSMCE1	1.04327	1.03552e-11
TEX-KLR	KIFC3	1.15218	2.84588e-07
TEX-KLR	LINC01572	1.60765	5.73225e-24
TEX-KLR	SCPEP1	1.06805	4.17635e-18
TEX-KLR	ARSG	1.16202	5.81245e-16
TEX-KLR	CD226	1.26154	1.17719e-24
TEX-KLR	TMIGD2	1.76876	2.1194e-13
TEX-KLR	RFX2	1.99813	3.24942e-32
TEX-KLR	LINC01480	2.60786	5.66542e-36
TEX-KLR	KIR2DL4	1.92762	2.31205e-11
TEX-KLR	NCR1	1.53336	4.44836e-11
TEX-KLR	TOX2	1.13568	1.05515e-18
TEX-KLR	PTGIS	3.31467	3.00211e-24
TEX-KLR	CEBPB	1.08585	3.26808e-32
TEX-KLR	NCF4	1.52563	1.08631e-21
TEX-KLR	NHS	1.46288	5.19452e-11
TEX-KLR	PHEX	2.3927	3.09145e-33
TEX-KLR	TIMP1	1.48581	4.02617e-10
TEX-KLR	FOXP3	3.03056	1.30962e-16

### Sheet: Avidity_Association
signature	gene	Avidity-associated and in Fig. 4g heatmap	slope	p	padj
TEX-KLR	IL2RA	TRUE	4.60604	3.10526e-07	9.33339e-06
TEX-KLR	RDH10	TRUE	3.62239	1.73591e-06	1.89372e-05
TEX-KLR	TNFRSF18	TRUE	3.19575	3.9434e-06	3.38006e-05
TEX-KLR	NCS1	TRUE	2.95097	6.64241e-06	4.85618e-05
TEX-KLR	ZNF282	TRUE	2.94606	8.30708e-07	1.10761e-05
TEX-KLR	RGS16	TRUE	2.91313	8.81169e-06	5.87446e-05
TEX-KLR	VDR	TRUE	2.77497	2.03971e-07	9.33339e-06
TEX-KLR	KLRC1	TRUE	2.3823	5.30081e-07	9.33339e-06
TEX-KLR	SNX9	TRUE	2.21404	5.44448e-07	9.33339e-06
TEX-KLR	KLRC2	TRUE	2.16304	5.3418e-06	4.27344e-05
TEX-KLR	GOLIM4	TRUE	2.15657	4.17338e-07	9.33339e-06
TEX-KLR	UBASH3B	TRUE	2.14164	3.87228e-06	3.38006e-05
TEX-KLR	PIP5K1B	TRUE	1.98309	0.0003411	0.00104614
TEX-KLR	CSF1	TRUE	1.90585	8.84085e-08	9.33339e-06
TEX-KLR	FOXP3	TRUE	1.88221	3.22463e-07	9.33339e-06
TEX-KLR	AHI1	TRUE	1.85184	6.87959e-06	4.85618e-05
TEX-KLR	SQLE	TRUE	1.76074	9.29823e-07	1.11579e-05
TEX-KLR	ENTPD1	TRUE	1.7441	0.00125891	0.00321424
TEX-KLR	KLRC3	TRUE	1.59762	9.67352e-06	6.10959e-05
TEX-KLR	PHEX	TRUE	1.55087	8.28813e-05	0.000368361
TEX-KLR	MTSS1	TRUE	1.51154	1.08447e-05	6.50683e-05
TEX-KLR	ZC3H12C	TRUE	1.36651	4.14419e-05	0.00020721
TEX-KLR	LINC01480	TRUE	1.34071	0.00140917	0.00345102
TEX-KLR	MYO1E	TRUE	1.29578	0.00120032	0.00313126
TEX-KLR	ATP8B4	TRUE	1.25243	0.000127322	0.000495091
TEX-KLR	IKZF4	TRUE	1.21253	1.20485e-05	6.88487e-05
TEX-KLR	FURIN	TRUE	1.125	0.000301534	0.000952211
TEX-KLR	NFIL3	TRUE	1.12333	0.000174402	0.000615536
TEX-KLR	CD109	TRUE	1.09815	0.00376796	0.00753591
TEX-KLR	KCNQ5	TRUE	1.09183	1.96346e-05	0.000107098
TEX-KLR	SMIM3	TRUE	1.0883	0.000242667	0.000787029
TEX-KLR	INPP5F	TRUE	1.08394	0.000230432	0.000768107
TEX-KLR	CAMK1	TRUE	1.08329	0.000127898	0.000495091
TEX-KLR	FAM3C	TRUE	1.05236	0.00012026	0.000495091
TEX-KLR	DLEU2	TRUE	1.03494	0.00312168	0.00657197
TEX-KLR	KLRD1	TRUE	0.973445	0.000348715	0.00104614
TEX-KLR	AFAP1L2	TRUE	0.929749	0.000127491	0.000495091
TEX-KLR	TGFBR3	TRUE	0.874126	0.00146597	0.00351832
TEX-KLR	LAYN	TRUE	0.784752	0.00156747	0.00361723
TEX-KLR	MICAL2	TRUE	0.772069	0.0018531	0.00419569
TEX-KLR	CCL20	TRUE	0.761543	0.00542058	0.0100072
TEX-KLR	ZMIZ1	TRUE	0.755872	0.000761654	0.00207724
TEX-KLR	NHS	TRUE	0.697424	0.00531282	0.00996153
TEX-KLR	GEM	TRUE	0.641869	0.00552242	0.0100408
TEX-KLR	SMCO4	TRUE	0.628479	0.0118318	0.0197197
TEX-KLR	DLEU1	TRUE	0.621038	0.00783984	0.013835
TEX-KLR	LINC00299	TRUE	0.57527	0.000613688	0.00175339
TEX-KLR	LAPTM4B	TRUE	0.566356	0.00474921	0.00904612
TEX-KLR	KIFC3	TRUE	0.565619	0.00303782	0.00656069
TEX-KLR	HIPK2	TRUE	0.562919	0.00269962	0.00599915
TEX-KLR	NSMCE1	TRUE	0.559511	0.000969533	0.00258542
TEX-KLR	RDX	TRUE	0.525679	0.00306166	0.00656069
TEX-KLR	AGPAT5	TRUE	0.500966	0.00812662	0.0141332
TEX-KLR	LINC02539	TRUE	0.462962	0.0140558	0.0227932
TEX-KLR	CERS6	TRUE	0.45701	0.0195545	0.0308755
TEX-KLR	PLPP1	TRUE	0.406493	0.0108896	0.0184049
TEX-KLR	GRAMD2B	TRUE	0.354391	0.0101773	0.0174468
TEX-KLR	CEBPB	FALSE	0.872563	0.0515663	0.0754629
TEX-KLR	LINC01871	FALSE	0.496286	0.0841805	0.114792
TEX-KLR	AREG	FALSE	0.441147	0.0674896	0.0941715
TEX-KLR	SPRY1	FALSE	0.406643	0.0574558	0.0811141
TEX-KLR	PDLIM7	FALSE	0.396074	0.0790857	0.109084
TEX-KLR	MYO7A	FALSE	0.387399	0.118006	0.155613
TEX-KLR	FAM43A	FALSE	0.383543	0.0558497	0.0797852
TEX-KLR	PTGIS	FALSE	0.364441	0.0505436	0.0748794
TEX-KLR	SCPEP1	FALSE	0.357371	0.129622	0.163733
TEX-KLR	SSH1	FALSE	0.353046	0.0480266	0.0720399
TEX-KLR	IL18RAP	FALSE	0.318841	0.115973	0.154631
TEX-KLR	DBN1	FALSE	0.296003	0.346669	0.381654
TEX-KLR	MIR3142HG	FALSE	0.253637	0.105566	0.142336
TEX-KLR	CSGALNACT1	FALSE	0.240424	0.286506	0.327435
TEX-KLR	CD226	FALSE	0.238806	0.151531	0.187461
TEX-KLR	RGS13	FALSE	0.231041	0.155551	0.190471
TEX-KLR	ENTPD1-AS1	FALSE	0.21261	0.137101	0.171376
TEX-KLR	TNS3	FALSE	0.205534	0.250262	0.288764
TEX-KLR	IFITM10	FALSE	0.190906	0.231242	0.272049
TEX-KLR	SYNJ2	FALSE	0.173396	0.199403	0.239284
TEX-KLR	NBL1	FALSE	0.171894	0.327778	0.365188
TEX-KLR	ZDHHC14	FALSE	0.0901589	0.526683	0.554403
TEX-KLR	PDLIM4	FALSE	0.0626861	0.772345	0.785436
TEX-KLR	KIF5C	FALSE	-0.0209026	0.908093	0.908093
TEX-KLR	PDE7B	FALSE	-0.0270885	0.864176	0.871438
TEX-KLR	FBXO10	FALSE	-0.0664189	0.625789	0.647368
TEX-KLR	KIR2DL4	FALSE	-0.0758041	0.617824	0.644686
TEX-KLR	RFX2	FALSE	-0.0930486	0.478326	0.507957
TEX-KLR	KRT81	FALSE	-0.110865	0.458249	0.490981
TEX-KLR	TOX2	FALSE	-0.127184	0.74397	0.763047
TEX-KLR	LINC02195	FALSE	-0.136069	0.385785	0.420856
TEX-KLR	XYLT1	FALSE	-0.203365	0.243179	0.283316
TEX-KLR	NCF4	FALSE	-0.220685	0.402019	0.434615
TEX-KLR	CXXC5	FALSE	-0.250212	0.215238	0.255729
TEX-KLR	TNFRSF25	FALSE	-0.259975	0.328669	0.365188
TEX-KLR	NCR1	FALSE	-0.281746	0.11957	0.15596
TEX-KLR	MAST4	FALSE	-0.311089	0.180961	0.219347
TEX-KLR	HPGD	FALSE	-0.368204	0.301379	0.341184
TEX-KLR	LAT2	FALSE	-0.376416	0.0348358	0.0529151
TEX-KLR	DRAXIN	FALSE	-0.389742	0.125247	0.15989
TEX-KLR	SCX	FALSE	-0.465492	0.0542335	0.0784099
TEX-KLR	BACH2	FALSE	-0.483279	0.121782	0.157138
TEX-KLR	LINC01572	FALSE	-0.601032	0.000680937	0.00190029
TEX-KLR	PLEKHA1	FALSE	-0.623942	0.00397162	0.00768701
TEX-KLR	IFIT1	FALSE	-0.634896	0.000472774	0.00138373
TEX-KLR	ARSG	FALSE	-0.640362	0.00133025	0.00332564
TEX-KLR	CMPK2	FALSE	-0.658102	0.0228539	0.0356165
TEX-KLR	CD101	FALSE	-0.708968	0.0032944	0.00670047
TEX-KLR	HOPX	FALSE	-0.732366	0.0253715	0.0390331
TEX-KLR	SRGAP3	FALSE	-0.733631	0.00610464	0.0109337
TEX-KLR	RORA	FALSE	-0.753405	0.0159394	0.025503
TEX-KLR	ADAMTS6	FALSE	-0.763524	0.00324351	0.00670047
TEX-KLR	IFIT3	FALSE	-0.831115	0.0039587	0.00768701
TEX-KLR	IRS2	FALSE	-0.850693	0.00151664	0.00356855
TEX-KLR	CHRM3-AS2	FALSE	-0.93051	0.0126599	0.0208108
TEX-KLR	NCR3	FALSE	-1.13193	0.000153208	0.000574529
TEX-KLR	DAPK2	FALSE	-1.29725	5.22725e-05	0.000241258
TEX-KLR	MAN1C1	FALSE	-1.34633	2.91171e-05	0.000151915
TEX-KLR	TMIGD2	FALSE	-1.54398	2.60345e-06	2.60345e-05
TEX-KLR	TNFSF13B	FALSE	-1.58847	0.000169985	0.000615536
TEX-KLR	CAPG	FALSE	-1.8426	0.000201714	0.00069159
TEX-KLR	TIMP1	FALSE	-2.70379	6.71342e-07	1.00701e-05
TEX-KLR	TXK	FALSE	-2.99294	4.32918e-05	0.000207801
TEX-int	GIMAP4	TRUE	2.98718	2.65013e-08	1.92329e-07
TEX-int	GIMAP1	TRUE	2.37243	3.13522e-09	9.72643e-08
TEX-int	GIMAP7	TRUE	2.35097	4.46463e-07	2.05373e-06
TEX-int	TC2N	TRUE	2.34106	8.45777e-09	9.72643e-08
TEX-int	LIME1	TRUE	2.27769	4.47156e-09	9.72643e-08
TEX-int	RASA3	TRUE	1.69599	7.9616e-09	9.72643e-08
TEX-int	LINC00861	TRUE	1.64945	2.92674e-08	1.92329e-07
TEX-int	MATK	TRUE	1.51733	4.24152e-07	2.05373e-06
TEX-int	GIMAP5	TRUE	1.46184	2.84506e-08	1.92329e-07
TEX-int	GLIPR2	TRUE	1.40243	4.27346e-07	2.05373e-06
TEX-int	CXCR3	TRUE	1.17424	9.4872e-07	3.63676e-06
TEX-int	TRAT1	TRUE	1.0753	0.000189078	0.000457768
TEX-int	TAGAP	TRUE	0.897853	1.64474e-05	4.72864e-05
TEX-int	GZMK	TRUE	0.764572	0.00386732	0.00711587
TEX-int	HSPA1A	TRUE	0.745678	3.00654e-05	7.68337e-05
TEX-int	CPNE7	TRUE	0.70405	7.18252e-06	2.23545e-05
TEX-int	EOMES	TRUE	0.694264	3.8623e-06	1.36666e-05
TEX-int	F2R	TRUE	0.662479	0.000799951	0.00163497
TEX-int	ITM2C	TRUE	0.523535	0.00950146	0.0161877
TEX-int	DNAJB1	TRUE	0.404409	0.000400835	0.00092192
TEX-int	CD200R1	TRUE	0.351855	0.00510219	0.00902695
TEX-int	SERTAD3	TRUE	0.266928	0.0147634	0.0242542
TEX-int	DRAIC	TRUE	0.263097	0.000817485	0.00163497
TEX-int	TNF	FALSE	0.537352	0.066971	0.0933534
TEX-int	GZMH	FALSE	0.536299	0.0572374	0.0831374
TEX-int	P2RY8	FALSE	0.325109	0.0331317	0.0525538
TEX-int	TUBB2A	FALSE	0.215268	0.0989445	0.130041
TEX-int	TSHZ2	FALSE	0.209728	0.0982333	0.130041
TEX-int	GPR15	FALSE	0.137071	0.575429	0.645603
TEX-int	IL9R	FALSE	0.0401937	0.629868	0.658498
TEX-int	DUSP8	FALSE	0.0395482	0.810473	0.810473
TEX-int	HSPA1B	FALSE	-0.0696452	0.732376	0.748651
TEX-int	SLAMF7	FALSE	-0.0846591	0.546344	0.628295
TEX-int	POU3F1	FALSE	-0.0951675	0.303624	0.358121
TEX-int	CCL4L2	FALSE	-0.125168	0.60304	0.658498
TEX-int	BPGM	FALSE	-0.148634	0.177075	0.220148
TEX-int	CRTAM	FALSE	-0.15528	0.617949	0.658498
TEX-int	YBX3	FALSE	-0.368074	0.00346709	0.00664526
TEX-int	SH2D1A	FALSE	-0.422854	0.000520033	0.00113912
TEX-int	TNFSF9	FALSE	-0.56952	0.0578347	0.0831374
TEX-int	NAA50	FALSE	-0.620884	2.26549e-05	6.13016e-05
TEX-int	LMNA	FALSE	-0.818018	0.131604	0.168161
TEX-int	CMC1	FALSE	-0.943063	7.62011e-07	3.18659e-06
TEX-int	DUSP2	FALSE	-1.08987	0.0359625	0.0551425
TEX-int	CCL4	FALSE	-1.11252	0.226524	0.274213
TEX-int	LYAR	FALSE	-1.4376	7.28951e-06	2.23545e-05

### Sheet: Avidity_Associated_DEG_Sigs
TEX-int avidity-associated DEG signature	TEX-KLR avidity-associated DEG signature
GIMAP4	IL2RA
GIMAP1	RDH10
GIMAP7	TNFRSF18
TC2N	NCS1
LIME1	ZNF282
RASA3	RGS16
LINC00861	VDR
MATK	KLRC1
GIMAP5	SNX9
GLIPR2	KLRC2
CXCR3	GOLIM4
TRAT1	UBASH3B
TAGAP	PIP5K1B
GZMK	CSF1
HSPA1A	FOXP3
CPNE7	AHI1
EOMES	SQLE
F2R	ENTPD1
ITM2C	KLRC3
DNAJB1	PHEX
CD200R1	MTSS1
SERTAD3	ZC3H12C
DRAIC	LINC01480
	MYO1E
	ATP8B4
	IKZF4
	FURIN
	NFIL3
	CD109
	KCNQ5
	SMIM3
	INPP5F
	CAMK1
	FAM3C
	DLEU2
	KLRD1
	AFAP1L2
	TGFBR3
	LAYN
	MICAL2
	CCL20
	ZMIZ1
	NHS
	GEM
	SMCO4
	DLEU1
	LINC00299
	LAPTM4B
	KIFC3
	HIPK2
	NSMCE1
	RDX
	AGPAT5
	LINC02539
	CERS6
	PLPP1
	GRAMD2B

### Sheet: Additional_Avid-Assoc_Tests
Abbreviation	Definition
score	Primary analysis shown in figures - each gene was correlated with the module scores of the avidity-axis samples.
loo	Leave-one-out analysis - One by one, each gene was removed, the module score was recalculated, and then expression of the gene was regressed against the module scores of the avidity-axis samples.
ordinal_rank	Expression of each gene was regressed against an ordinal ranking of samples, where co-culture with empty vector = 1, HLA-A2 OE = 2, Q6E SCT = 3, and WT SCT = 4.
filters	Slope > 0.1 and FDR < 0.05
Note that slopes calculated for TEX-int were inverted by multiplying by -1 in order to have a positive slope reflect positive association of the gene to the variable which it was regressed.
Per-Gene Slopes by Method												Correlation of Slopes from Each Method with Primary Analysis Across Both DEG Signatures							Discordant Genes (None discordant for leave-one-out analysis)
DEG signature	gene	slope_score	padj_score	met_filters_score	slope_loo	padj_loo	met_filters_loo	slope_ordinal_rank	padj_ordinal_rank	met_filters_rank		Method	Correlated with	DEG signature	genes	spearman_rho	pearson_r		DEG Signature	Gene	Method	Discordance type	slope_score	padj_score	slope_rank	padj_rank	met_slope_filter_rank	met_fdr_filter_rank
TEX-int	GIMAP4	2.98718	1.92329e-07	TRUE	3.18225	5.90895e-07	TRUE	0.786672	0.000272968	TRUE		Leave-one-out	Primary analysis	Both combined	166	0.999793	0.999517		TEX-int	DNAJB1	Ordinal rank	lost	0.404409	0.00092192	0.0985609	0.0201426	TRUE	FALSE
TEX-int	GIMAP1	2.37243	9.72643e-08	TRUE	2.49727	1.6464e-07	TRUE	0.600983	0.000509313	TRUE		Ordinal rank	Primary analysis	Both	166	0.977651	0.959999		TEX-int	DRAIC	Ordinal rank	lost	0.263097	0.00163497	0.0665333	0.0287607	TRUE	FALSE
TEX-int	GIMAP7	2.35097	2.05373e-06	TRUE	2.45568	4.45596e-06	TRUE	0.65771	0.000192156	TRUE									TEX-int	GPR15	Ordinal rank	gained	0.137071	0.645603	0.145154	0.0415914	FALSE	FALSE
TEX-int	TC2N	2.34106	9.72643e-08	TRUE	2.5367	5.20051e-07	TRUE	0.630853	0.000192156	TRUE									TEX-int	P2RY8	Ordinal rank	gained	0.325109	0.0525538	0.111715	0.0215927	FALSE	FALSE
TEX-int	LIME1	2.27769	9.72643e-08	TRUE	2.41658	3.43736e-07	TRUE	0.59678	0.00025308	TRUE									TEX-int	SERTAD3	Ordinal rank	lost	0.266928	0.0242542	0.0516794	0.207338	TRUE	TRUE
TEX-int	RASA3	1.69599	9.72643e-08	TRUE	1.77093	1.83319e-07	TRUE	0.429803	0.000574482	TRUE									TEX-KLR	FAM43A	Ordinal rank	gained	0.383543	0.0797852	0.102319	0.00919928	FALSE	FALSE
TEX-int	LINC00861	1.64945	1.92329e-07	TRUE	1.82951	6.9122e-07	TRUE	0.408694	0.00109671	TRUE									TEX-KLR	GRAMD2B	Ordinal rank	lost	0.354391	0.0174468	0.0604685	0.0374913	TRUE	FALSE
TEX-int	MATK	1.51733	2.05373e-06	TRUE	1.58995	3.97445e-06	TRUE	0.376391	0.00156954	TRUE									TEX-KLR	KIFC3	Ordinal rank	lost	0.565619	0.00656069	0.0960575	0.0216359	TRUE	FALSE
TEX-int	GIMAP5	1.46184	1.92329e-07	TRUE	1.5118	3.53047e-07	TRUE	0.351773	0.00165402	TRUE									TEX-KLR	LINC00299	Ordinal rank	lost	0.57527	0.00175339	0.0972377	0.00912482	TRUE	FALSE
TEX-int	GLIPR2	1.40243	2.05373e-06	TRUE	1.44185	4.04739e-06	TRUE	0.403194	0.000192156	TRUE									TEX-KLR	LINC02539	Ordinal rank	lost	0.462962	0.0227932	0.0806211	0.0451283	TRUE	FALSE
TEX-int	CXCR3	1.17424	3.63676e-06	TRUE	1.19181	5.7052e-06	TRUE	0.267705	0.0055363	TRUE									TEX-KLR	PLPP1	Ordinal rank	lost	0.406493	0.0184049	0.0827241	0.0112971	TRUE	FALSE
TEX-int	TRAT1	1.0753	0.000457768	TRUE	1.07647	0.000795856	TRUE	0.350299	0.000192156	TRUE									TEX-KLR	SCPEP1	Ordinal rank	gained	0.357371	0.163733	0.108702	0.019555	FALSE	FALSE
TEX-int	TAGAP	0.897853	4.72864e-05	TRUE	0.900697	7.32404e-05	TRUE	0.236153	0.00175161	TRUE
TEX-int	GZMK	0.764572	0.00711587	TRUE	0.740148	0.0146024	TRUE	0.242286	0.00342697	TRUE
TEX-int	HSPA1A	0.745678	7.68337e-05	TRUE	0.75137	9.43957e-05	TRUE	0.186427	0.00476724	TRUE
TEX-int	CPNE7	0.70405	2.23545e-05	TRUE	0.724834	4.59437e-05	TRUE	0.17576	0.00342697	TRUE
TEX-int	EOMES	0.694264	1.36666e-05	TRUE	0.711335	1.69892e-05	TRUE	0.165229	0.00531178	TRUE
TEX-int	F2R	0.662479	0.00163497	TRUE	0.659027	0.00228002	TRUE	0.224887	0.000212284	TRUE
TEX-int	TNF	0.537352	0.0933534	FALSE	0.500257	0.125698	FALSE	-0.0187756	0.878393	FALSE
TEX-int	GZMH	0.536299	0.0831374	FALSE	0.51148	0.102729	FALSE	0.112384	0.239973	FALSE
TEX-int	ITM2C	0.523535	0.0161877	TRUE	0.521894	0.0185528	TRUE	0.170694	0.00687962	TRUE
TEX-int	DNAJB1	0.404409	0.00092192	TRUE	0.401977	0.00108426	TRUE	0.0985609	0.0201426	FALSE
TEX-int	CD200R1	0.351855	0.00902695	TRUE	0.344889	0.0123661	TRUE	0.126786	0.00138004	TRUE
TEX-int	P2RY8	0.325109	0.0525538	FALSE	0.313839	0.0627664	FALSE	0.111715	0.0215927	TRUE
TEX-int	SERTAD3	0.266928	0.0242542	TRUE	0.259738	0.0288365	TRUE	0.0516794	0.207338	FALSE
TEX-int	DRAIC	0.263097	0.00163497	TRUE	0.266303	0.00192293	TRUE	0.0665333	0.0287607	FALSE
TEX-int	TUBB2A	0.215268	0.130041	FALSE	0.205854	0.148226	FALSE	0.0852868	0.039612	FALSE
TEX-int	TSHZ2	0.209728	0.130041	FALSE	0.193979	0.15579	FALSE	0.0282201	0.543525	FALSE
TEX-int	GPR15	0.137071	0.645603	FALSE	0.114236	0.702454	FALSE	0.145154	0.0415914	TRUE
TEX-int	IL9R	0.0401937	0.658498	FALSE	0.0358089	0.69063	FALSE	0.031685	0.291931	FALSE
TEX-int	DUSP8	0.0395482	0.810473	FALSE	0.0149923	0.926291	FALSE	0.0453949	0.406698	FALSE
TEX-int	HSPA1B	-0.0696452	0.748651	FALSE	-0.0841983	0.688778	FALSE	0.0320709	0.643625	FALSE
TEX-int	SLAMF7	-0.0846591	0.628295	FALSE	-0.0904606	0.591799	FALSE	0.0505043	0.281114	FALSE
TEX-int	POU3F1	-0.0951675	0.358121	FALSE	-0.098778	0.312675	FALSE	-0.00512547	0.888837	FALSE
TEX-int	CCL4L2	-0.125168	0.658498	FALSE	-0.161136	0.556376	FALSE	-0.177082	0.0081083	FALSE
TEX-int	BPGM	-0.148634	0.220148	FALSE	-0.150587	0.202659	FALSE	-0.00273951	0.940098	FALSE
TEX-int	CRTAM	-0.15528	0.658498	FALSE	-0.206261	0.550353	FALSE	-0.20019	0.0246588	FALSE
TEX-int	YBX3	-0.368074	0.00664526	FALSE	-0.363715	0.0057204	FALSE	-0.102317	0.0189753	FALSE
TEX-int	SH2D1A	-0.422854	0.00113912	FALSE	-0.414653	0.00103396	FALSE	-0.0933477	0.039612	FALSE
TEX-int	TNFSF9	-0.56952	0.0831374	FALSE	-0.584295	0.0536336	FALSE	-0.285069	0.000509313	FALSE
TEX-int	NAA50	-0.620884	6.13016e-05	FALSE	-0.608875	5.27429e-05	FALSE	-0.170958	0.00134285	FALSE
TEX-int	LMNA	-0.818018	0.168161	FALSE	-0.881774	0.124009	FALSE	-0.479416	0.00109671	FALSE
TEX-int	CMC1	-0.943063	3.18659e-06	FALSE	-0.914453	1.94964e-06	FALSE	-0.231705	0.00219048	FALSE
TEX-int	DUSP2	-1.08987	0.0551425	FALSE	-1.12676	0.0309873	FALSE	-0.523775	0.000192156	FALSE
TEX-int	CCL4	-1.11252	0.274213	FALSE	-1.30269	0.165113	FALSE	-0.866196	0.0002087	FALSE
TEX-int	LYAR	-1.4376	2.23545e-05	FALSE	-1.38431	1.58615e-05	FALSE	-0.41762	0.000192156	FALSE
TEX-KLR	IL2RA	4.60604	9.33339e-06	TRUE	4.75658	1.60542e-05	TRUE	0.893868	1.29486e-05	TRUE
TEX-KLR	RDH10	3.62239	1.89372e-05	TRUE	3.77298	4.17091e-05	TRUE	0.751831	1.86478e-06	TRUE
TEX-KLR	TNFRSF18	3.19575	3.38006e-05	TRUE	3.29115	5.86228e-05	TRUE	0.648149	1.1393e-05	TRUE
TEX-KLR	NCS1	2.95097	4.85618e-05	TRUE	3.02652	7.65301e-05	TRUE	0.569175	8.96094e-05	TRUE
TEX-KLR	ZNF282	2.94606	1.10761e-05	TRUE	3.01801	1.42321e-05	TRUE	0.566897	3.43057e-05	TRUE
TEX-KLR	RGS16	2.91313	5.87446e-05	TRUE	2.97773	8.63536e-05	TRUE	0.571904	6.58141e-05	TRUE
TEX-KLR	VDR	2.77497	9.33339e-06	TRUE	2.83043	1.34717e-05	TRUE	0.565401	6.59279e-07	TRUE
TEX-KLR	KLRC1	2.3823	9.33339e-06	TRUE	2.43732	1.321e-05	TRUE	0.448738	4.59505e-05	TRUE
TEX-KLR	SNX9	2.21404	9.33339e-06	TRUE	2.26807	1.34879e-05	TRUE	0.467586	4.89255e-08	TRUE
TEX-KLR	KLRC2	2.16304	4.27344e-05	TRUE	2.21298	6.7562e-05	TRUE	0.429212	3.56793e-05	TRUE
TEX-KLR	GOLIM4	2.15657	9.33339e-06	TRUE	2.23494	1.44923e-05	TRUE	0.435243	2.36032e-06	TRUE
TEX-KLR	UBASH3B	2.14164	3.38006e-05	TRUE	2.17157	5.24002e-05	TRUE	0.469313	4.77845e-08	TRUE
TEX-KLR	PIP5K1B	1.98309	0.00104614	TRUE	2.03123	0.00217339	TRUE	0.483952	6.59279e-07	TRUE
TEX-KLR	CSF1	1.90585	9.33339e-06	TRUE	1.94796	1.05605e-05	TRUE	0.376339	2.45191e-06	TRUE
TEX-KLR	FOXP3	1.88221	9.33339e-06	TRUE	1.90695	1.0484e-05	TRUE	0.351363	4.6241e-05	TRUE
TEX-KLR	AHI1	1.85184	4.85618e-05	TRUE	1.90151	7.03848e-05	TRUE	0.364928	4.59505e-05	TRUE
TEX-KLR	SQLE	1.76074	1.11579e-05	TRUE	1.78459	1.57631e-05	TRUE	0.36791	4.59328e-07	TRUE
TEX-KLR	ENTPD1	1.7441	0.00321424	TRUE	1.75344	0.00357172	TRUE	0.253847	0.043838	TRUE
TEX-KLR	KLRC3	1.59762	6.10959e-05	TRUE	1.62658	8.49815e-05	TRUE	0.331387	8.44255e-06	TRUE
TEX-KLR	PHEX	1.55087	0.000368361	TRUE	1.59192	0.00064801	TRUE	0.335689	2.00732e-05	TRUE
TEX-KLR	MTSS1	1.51154	6.50683e-05	TRUE	1.53099	9.04585e-05	TRUE	0.280061	0.000341441	TRUE
TEX-KLR	ZC3H12C	1.36651	0.00020721	TRUE	1.3928	0.00034376	TRUE	0.29976	3.58772e-06	TRUE
TEX-KLR	LINC01480	1.34071	0.00345102	TRUE	1.35363	0.00543863	TRUE	0.310697	0.000135982	TRUE
TEX-KLR	MYO1E	1.29578	0.00313126	TRUE	1.28309	0.00417003	TRUE	0.310968	3.78591e-05	TRUE
TEX-KLR	ATP8B4	1.25243	0.000495091	TRUE	1.25218	0.000632226	TRUE	0.25424	0.00021167	TRUE
TEX-KLR	IKZF4	1.21253	6.88487e-05	TRUE	1.21597	8.65116e-05	TRUE	0.256063	4.01975e-06	TRUE
TEX-KLR	FURIN	1.125	0.000952211	TRUE	1.12375	0.00101975	TRUE	0.160123	0.0322071	TRUE
TEX-KLR	NFIL3	1.12333	0.000615536	TRUE	1.12967	0.000821766	TRUE	0.225328	0.000360218	TRUE
TEX-KLR	CD109	1.09815	0.00753591	TRUE	1.09769	0.0108646	TRUE	0.283545	4.54666e-05	TRUE
TEX-KLR	KCNQ5	1.09183	0.000107098	TRUE	1.12668	0.000166381	TRUE	0.216091	7.45494e-05	TRUE
TEX-KLR	SMIM3	1.0883	0.000787029	TRUE	1.1108	0.000978004	TRUE	0.209791	0.00110627	TRUE
TEX-KLR	INPP5F	1.08394	0.000768107	TRUE	1.08785	0.000969404	TRUE	0.247829	8.44255e-06	TRUE
TEX-KLR	CAMK1	1.08329	0.000495091	TRUE	1.104	0.00065224	TRUE	0.224807	0.00010289	TRUE
TEX-KLR	FAM3C	1.05236	0.000495091	TRUE	1.05606	0.000623616	TRUE	0.238441	3.58772e-06	TRUE
TEX-KLR	DLEU2	1.03494	0.00657197	TRUE	1.02996	0.0074432	TRUE	0.183967	0.0171631	TRUE
TEX-KLR	KLRD1	0.973445	0.00104614	TRUE	0.979066	0.00113619	TRUE	0.18592	0.0015209	TRUE
TEX-KLR	AFAP1L2	0.929749	0.000495091	TRUE	0.939636	0.000650364	TRUE	0.182083	0.000433524	TRUE
TEX-KLR	TGFBR3	0.874126	0.00351832	TRUE	0.876249	0.00488488	TRUE	0.18241	0.00128173	TRUE
TEX-KLR	CEBPB	0.872563	0.0754629	FALSE	0.846409	0.0809935	FALSE	0.0910769	0.373638	FALSE
TEX-KLR	LAYN	0.784752	0.00361723	TRUE	0.780635	0.00413274	TRUE	0.158715	0.00216293	TRUE
TEX-KLR	MICAL2	0.772069	0.00419569	TRUE	0.765148	0.00526501	TRUE	0.18526	6.80683e-05	TRUE
TEX-KLR	CCL20	0.761543	0.0100072	TRUE	0.765077	0.0144302	TRUE	0.175599	0.00127363	TRUE
TEX-KLR	ZMIZ1	0.755872	0.00207724	TRUE	0.762404	0.00220275	TRUE	0.128244	0.0107462	TRUE
TEX-KLR	NHS	0.697424	0.00996153	TRUE	0.692443	0.0126108	TRUE	0.164078	0.000839085	TRUE
TEX-KLR	GEM	0.641869	0.0100408	TRUE	0.646792	0.0147404	TRUE	0.137644	0.00349605	TRUE
TEX-KLR	SMCO4	0.628479	0.0197197	TRUE	0.624224	0.0215241	TRUE	0.150842	0.0021471	TRUE
TEX-KLR	DLEU1	0.621038	0.013835	TRUE	0.614735	0.0161425	TRUE	0.147901	0.00125721	TRUE
TEX-KLR	LINC00299	0.57527	0.00175339	TRUE	0.593034	0.00186282	TRUE	0.0972377	0.00912482	FALSE
TEX-KLR	LAPTM4B	0.566356	0.00904612	TRUE	0.565684	0.00976807	TRUE	0.115895	0.00516281	TRUE
TEX-KLR	KIFC3	0.565619	0.00656069	TRUE	0.567217	0.00772319	TRUE	0.0960575	0.0216359	FALSE
TEX-KLR	HIPK2	0.562919	0.00599915	TRUE	0.564018	0.00655488	TRUE	0.105785	0.00805851	TRUE
TEX-KLR	NSMCE1	0.559511	0.00258542	TRUE	0.555242	0.00269345	TRUE	0.11421	0.00102761	TRUE
TEX-KLR	RDX	0.525679	0.00656069	TRUE	0.522235	0.00690082	TRUE	0.104064	0.00480257	TRUE
TEX-KLR	AGPAT5	0.500966	0.0141332	TRUE	0.497506	0.0168843	TRUE	0.118507	0.00128173	TRUE
TEX-KLR	LINC01871	0.496286	0.114792	FALSE	0.499929	0.115036	FALSE	0.0954839	0.118536	FALSE
TEX-KLR	LINC02539	0.462962	0.0227932	TRUE	0.471886	0.0264104	TRUE	0.0806211	0.0451283	FALSE
TEX-KLR	CERS6	0.45701	0.0308755	TRUE	0.45928	0.0338509	TRUE	0.106432	0.00636381	TRUE
TEX-KLR	AREG	0.441147	0.0941715	FALSE	0.44278	0.103771	FALSE	0.0545634	0.312016	FALSE
TEX-KLR	SPRY1	0.406643	0.0811141	FALSE	0.405341	0.0887836	FALSE	0.0890117	0.043838	FALSE
TEX-KLR	PLPP1	0.406493	0.0184049	TRUE	0.410547	0.0206153	TRUE	0.0827241	0.0112971	FALSE
TEX-KLR	PDLIM7	0.396074	0.109084	FALSE	0.402034	0.111027	FALSE	0.0418066	0.408202	FALSE
TEX-KLR	MYO7A	0.387399	0.155613	FALSE	0.36637	0.180883	FALSE	0.0292057	0.598833	FALSE
TEX-KLR	FAM43A	0.383543	0.0797852	FALSE	0.380955	0.0899846	FALSE	0.102319	0.00919928	TRUE
TEX-KLR	PTGIS	0.364441	0.0748794	FALSE	0.360079	0.0869629	FALSE	0.0803861	0.0351765	FALSE
TEX-KLR	SCPEP1	0.357371	0.163733	FALSE	0.345524	0.179191	FALSE	0.108702	0.019555	TRUE
TEX-KLR	GRAMD2B	0.354391	0.0174468	TRUE	0.362279	0.018265	TRUE	0.0604685	0.0374913	FALSE
TEX-KLR	SSH1	0.353046	0.0720399	FALSE	0.347915	0.077272	FALSE	0.0947465	0.00598458	FALSE
TEX-KLR	IL18RAP	0.318841	0.154631	FALSE	0.319881	0.158275	FALSE	0.0275804	0.547643	FALSE
TEX-KLR	DBN1	0.296003	0.381654	FALSE	0.300056	0.383057	FALSE	-0.00694835	0.912465	FALSE
TEX-KLR	MIR3142HG	0.253637	0.142336	FALSE	0.256537	0.145894	FALSE	0.0445154	0.176786	FALSE
TEX-KLR	CSGALNACT1	0.240424	0.327435	FALSE	0.235664	0.341103	FALSE	-0.00785261	0.876496	FALSE
TEX-KLR	CD226	0.238806	0.187461	FALSE	0.232494	0.194922	FALSE	0.0543762	0.111952	FALSE
TEX-KLR	RGS13	0.231041	0.190471	FALSE	0.22491	0.212659	FALSE	0.0450589	0.18398	FALSE
TEX-KLR	ENTPD1-AS1	0.21261	0.171376	FALSE	0.212351	0.176548	FALSE	0.0466412	0.110298	FALSE
TEX-KLR	TNS3	0.205534	0.288764	FALSE	0.188246	0.345863	FALSE	0.0636498	0.0758242	FALSE
TEX-KLR	IFITM10	0.190906	0.272049	FALSE	0.186183	0.289564	FALSE	0.0414552	0.207876	FALSE
TEX-KLR	SYNJ2	0.173396	0.239284	FALSE	0.173265	0.244957	FALSE	0.0296325	0.296455	FALSE
TEX-KLR	NBL1	0.171894	0.365188	FALSE	0.165967	0.380845	FALSE	0.047494	0.187331	FALSE
TEX-KLR	ZDHHC14	0.0901589	0.554403	FALSE	0.0860475	0.58092	FALSE	0.0146266	0.622514	FALSE
TEX-KLR	PDLIM4	0.0626861	0.785436	FALSE	0.0549907	0.818276	FALSE	0.011289	0.817597	FALSE
TEX-KLR	KIF5C	-0.0209026	0.908093	FALSE	-0.0254664	0.889872	FALSE	-0.0205057	0.597487	FALSE
TEX-KLR	PDE7B	-0.0270885	0.871438	FALSE	-0.0323356	0.847494	FALSE	-0.00489768	0.879735	FALSE
TEX-KLR	FBXO10	-0.0664189	0.647368	FALSE	-0.0699972	0.633996	FALSE	-0.0157953	0.584628	FALSE
TEX-KLR	KIR2DL4	-0.0758041	0.644686	FALSE	-0.0840729	0.600053	FALSE	-0.0291812	0.358428	FALSE
TEX-KLR	RFX2	-0.0930486	0.507957	FALSE	-0.0932813	0.501629	FALSE	-0.00583063	0.836858	FALSE
TEX-KLR	KRT81	-0.110865	0.490981	FALSE	-0.118704	0.452767	FALSE	-0.0255852	0.411204	FALSE
TEX-KLR	TOX2	-0.127184	0.763047	FALSE	-0.15674	0.699955	FALSE	-0.125868	0.111952	FALSE
TEX-KLR	LINC02195	-0.136069	0.420856	FALSE	-0.137313	0.412351	FALSE	-0.0550733	0.0749355	FALSE
TEX-KLR	XYLT1	-0.203365	0.283316	FALSE	-0.206858	0.27169	FALSE	-0.0242689	0.527872	FALSE
TEX-KLR	NCF4	-0.220685	0.434615	FALSE	-0.227615	0.412094	FALSE	-0.0871798	0.106354	FALSE
TEX-KLR	CXXC5	-0.250212	0.255729	FALSE	-0.266708	0.232937	FALSE	-0.0184766	0.675465	FALSE
TEX-KLR	TNFRSF25	-0.259975	0.365188	FALSE	-0.26593	0.353083	FALSE	-0.0755053	0.175879	FALSE
TEX-KLR	NCR1	-0.281746	0.15596	FALSE	-0.289138	0.134185	FALSE	-0.0756416	0.0361604	FALSE
TEX-KLR	MAST4	-0.311089	0.219347	FALSE	-0.317776	0.212942	FALSE	-0.100761	0.0290132	FALSE
TEX-KLR	HPGD	-0.368204	0.341184	FALSE	-0.384577	0.323762	FALSE	-0.137898	0.0540028	FALSE
TEX-KLR	LAT2	-0.376416	0.0529151	FALSE	-0.379961	0.0493615	FALSE	-0.0831732	0.0216518	FALSE
TEX-KLR	DRAXIN	-0.389742	0.15989	FALSE	-0.420542	0.121196	FALSE	-0.109426	0.0325747	FALSE
TEX-KLR	SCX	-0.465492	0.0784099	FALSE	-0.484095	0.0595666	FALSE	-0.119778	0.0130523	FALSE
TEX-KLR	BACH2	-0.483279	0.157138	FALSE	-0.505159	0.140703	FALSE	-0.063683	0.359374	FALSE
TEX-KLR	LINC01572	-0.601032	0.00190029	FALSE	-0.591567	0.00172165	FALSE	-0.125698	0.000424704	FALSE
TEX-KLR	PLEKHA1	-0.623942	0.00768701	FALSE	-0.626533	0.0065858	FALSE	-0.111799	0.0172295	FALSE
TEX-KLR	IFIT1	-0.634896	0.00138373	FALSE	-0.628392	0.00115145	FALSE	-0.11832	0.00239032	FALSE
TEX-KLR	ARSG	-0.640362	0.00332564	FALSE	-0.630017	0.0029605	FALSE	-0.141796	0.000309568	FALSE
TEX-KLR	CMPK2	-0.658102	0.0356165	FALSE	-0.664722	0.0317132	FALSE	-0.167673	0.00308143	FALSE
TEX-KLR	CD101	-0.708968	0.00670047	FALSE	-0.707003	0.0059906	FALSE	-0.174894	9.66551e-05	FALSE
TEX-KLR	HOPX	-0.732366	0.0390331	FALSE	-0.750242	0.0333612	FALSE	-0.101539	0.169153	FALSE
TEX-KLR	SRGAP3	-0.733631	0.0109337	FALSE	-0.744782	0.00869412	FALSE	-0.170319	0.00128173	FALSE
TEX-KLR	RORA	-0.753405	0.025503	FALSE	-0.751895	0.0227589	FALSE	-0.19393	0.00128173	FALSE
TEX-KLR	ADAMTS6	-0.763524	0.00670047	FALSE	-0.771308	0.00564335	FALSE	-0.157177	0.00349605	FALSE
TEX-KLR	IFIT3	-0.831115	0.00768701	FALSE	-0.82786	0.00707984	FALSE	-0.18535	0.00135285	FALSE
TEX-KLR	IRS2	-0.850693	0.00356855	FALSE	-0.839041	0.00317916	FALSE	-0.192216	0.000276742	FALSE
TEX-KLR	CHRM3-AS2	-0.93051	0.0208108	FALSE	-0.9382	0.0182296	FALSE	-0.242486	0.000691162	FALSE
TEX-KLR	NCR3	-1.13193	0.000574529	FALSE	-1.13593	0.000512619	FALSE	-0.226157	0.000358315	FALSE
TEX-KLR	DAPK2	-1.29725	0.000241258	FALSE	-1.25562	0.000172672	FALSE	-0.269355	4.54666e-05	FALSE
TEX-KLR	MAN1C1	-1.34633	0.000151915	FALSE	-1.32378	0.000125341	FALSE	-0.288774	6.35349e-06	FALSE
TEX-KLR	TMIGD2	-1.54398	2.60345e-05	FALSE	-1.50011	1.99646e-05	FALSE	-0.300974	3.64881e-05	FALSE
TEX-KLR	TNFSF13B	-1.58847	0.000615536	FALSE	-1.55748	0.000439275	FALSE	-0.338103	7.61133e-05	FALSE
TEX-KLR	CAPG	-1.8426	0.00069159	FALSE	-1.82806	0.000582118	FALSE	-0.409526	2.85274e-05	FALSE
TEX-KLR	TIMP1	-2.70379	1.00701e-05	FALSE	-2.61259	6.53555e-06	FALSE	-0.541924	4.35087e-06	FALSE
TEX-KLR	TXK	-2.99294	0.000207801	FALSE	-2.95593	0.000125986	FALSE	-0.620693	4.54666e-05	FALSE
