## Supplementary Tables for "High-avidity TCR signaling drives an NKG2A-positive CD8 T cell exhaustion state in human tumors": Supplementary_Table_9.xlsx

### Sheet: Details
Supplementary Table 9
Details
Mouse TEX subset signatures were defined as the top 50 DEGs of each TEX cluster expressed in ≥ 10% of the cells in that TEX cluster. DEGs were called with the Seurat implementation of the Wilcoxon rank-sum test with DEGs called for each TEX subset against all other clusters among the day 21 LCMV clone 13 clusters.
If a gene was within the top 50 of more than one TEX subset, it was assigned to the TEX subset with the highest log2FC.

### Sheet: Mouse_TEX_Subset_Signatures
Mouse Progenitor TEX Cluster Signature								Mouse Intermediate TEX Cluster Signature								Mouse Early Effector TEX Cluster Signature								Mouse KLR+ TEX Cluster Signature								Mouse TEX Cluster Signature								Mouse Lung TEX Cluster Signature
p_val	avg_log2FC	pct.1	pct.2	p_val_adj	gene	human_ortholog		p_val	avg_log2FC	pct.1	pct.2	p_val_adj	gene	human_ortholog		p_val	avg_log2FC	pct.1	pct.2	p_val_adj	gene	human_ortholog		p_val	avg_log2FC	pct.1	pct.2	p_val_adj	gene	human_ortholog		p_val	avg_log2FC	pct.1	pct.2	p_val_adj	gene	human_ortholog		p_val	avg_log2FC	pct.1	pct.2	p_val_adj	gene	human_ortholog
0	7.3348	0.221	0.002	0	Ccr6	CCR6		0	3.48977	0.167	0.022	0	Nccrp1	NCCRP1		0	4.90949	0.166	0.004	0	Dnph1	DNPH1		0	5.31671	0.724	0.03	0	S1pr5	S1PR5		0	5.8805	0.144	0.004	0	Cd200r2	CD200R1L		0	5.16834	0.121	0.006	0	Gsta4
0	5.23342	0.157	0.006	0	Art3	ART3		0	2.71892	0.205	0.042	0	Ccnb2	CCNB2		0	4.61018	0.529	0.02	0	Shmt1	SHMT1		0	4.99887	0.388	0.017	0	Kcnj8	KCNJ8		0	3.83836	0.119	0.011	0	Osgin1	OSGIN1		0	4.40928	0.12	0.005	0	Ppp2r2c	PPP2R2C
0	4.60109	0.673	0.047	0	Id3	ID3		0	2.70956	0.373	0.068	0	Rom1	ROM1		0	4.35999	0.314	0.01	0	Bcat1	BCAT1		0	4.96757	0.169	0.01	0	Klra9			0	3.62712	0.174	0.025	0	Car2	CA2		0	4.07948	0.267	0.023	0	Egr2	EGR2
0	4.32651	0.423	0.043	0	Cxcl10	CXCL10		0	2.6315	0.219	0.049	0	Birc5	BIRC5		0	4.20561	0.129	0.008	0	Pou2af1	POU2AF1		0	4.78408	0.314	0.015	0	Klrb1c	KLRB1		0	3.54554	0.977	0.406	0	Cd7	CD7		0	4.06974	0.113	0.008	0	Gpm6b	GPM6B
0	4.16104	0.259	0.018	0	Cxcr5	CXCR5		0	2.62015	0.217	0.053	0	Ube2c	UBE2C		3.49387318153885e-299	4.15954	0.323	0.068	1.08495243906326e-294	Xcl1	XCL2		0	4.07001	0.522	0.052	0	Klre1			0	3.09604	0.339	0.061	0	Sept4			0	3.85223	0.809	0.166	0	Rgs16	RGS16
0	3.93969	0.202	0.015	0	Spock2	SPOCK2		0	2.56467	0.155	0.029	0	Gas7	GAS7		0	3.89415	0.152	0.008	0	Utf1	UTF1		0	3.89152	0.52	0.07	0	Klrg1	KLRG1		0	3.00007	0.278	0.053	0	Cd200r1	CD200R1		0	3.638	0.155	0.019	0	Dusp4	DUSP4
0	3.92734	0.149	0.014	0	Ifi211	IFI16		0	2.54714	0.131	0.024	0	Hmmr	HMMR		0	3.60384	0.204	0.009	0	3110082I17Rik	C7orf50		0	3.58382	0.118	0.015	0	P3h4	P3H4		0	2.9771	0.375	0.071	0	Actn2	ACTN2		0	3.45947	0.198	0.031	0	Nrgn	NRGN
0	3.88254	0.111	0.009	0	Lrig1	LRIG1		0	2.52941	0.151	0.029	0	Cdkn3	CDKN3		0	3.50905	0.145	0.007	0	Pcsk4	PCSK4		0	3.55706	0.755	0.14	0	Zeb2	ZEB2		0	2.94234	0.307	0.056	0	Gm28942			0	3.35444	0.12	0.012	0	Pmepa1	PMEPA1
0	3.74857	0.148	0.01	0	P2rx7	P2RX7		0	2.48484	0.192	0.043	0	Ccna2	CCNA2		0	3.45223	0.253	0.014	0	Dctd	DCTD		0	3.38145	0.869	0.165	0	Cx3cr1	CX3CR1		0	2.9105	0.205	0.04	0	Hic1	HIC1		0	3.12997	0.156	0.019	0	Adssl1	ADSS1
0	3.50865	0.255	0.031	0	1700019D03Rik	C2orf88		0	2.4787	0.1	0.018	0	Nek2	NEK2		0	3.3975	0.337	0.02	0	Pus7	PUS7		0	3.29924	0.101	0.016	0	Chit1	CHIT1		0	2.85535	0.398	0.078	0	Cd244			0	3.086	0.93	0.673	0	Ccl4	CCL4
0	3.49986	0.201	0.028	0	Slfn5	SLFN5		0	2.46753	0.178	0.038	0	Cdca3	CDCA3		0	3.33205	0.213	0.013	0	Exo1	EXO1		0	3.25697	0.588	0.109	0	Il18rap	IL18RAP		0	2.80326	0.112	0.023	0	Slc16a10	SLC16A10		0	3.07218	0.12	0.022	0	Asns	ASNS
0	3.46655	0.229	0.024	0	Aff3	AFF3		0	2.44944	0.132	0.026	0	Mxd3	MXD3		0	3.27452	0.797	0.108	0	Srm	SRM		0	3.18246	0.68	0.136	0	Klrk1	KLRK1		0	2.75798	0.296	0.06	0	AC163354.1			0	3.03916	0.847	0.516	0	Ccl3	CCL3
0	3.46483	0.797	0.133	0	Slamf6	SLAMF6		0	2.40482	0.149	0.033	0	Cenpf	CENPF		0	3.20527	0.239	0.017	0	Aunip	AUNIP		0	3.16663	0.227	0.038	0	Anxa1	ANXA1		0	2.62248	0.446	0.115	0	Abi3	ABI3		0	2.89804	0.137	0.023	0	Tg	TG
0	3.09628	0.748	0.109	0	Tcf7	TCF7		0	2.37141	0.276	0.059	0	Paqr4	PAQR4		0	3.1961	0.328	0.025	0	Cdc6	CDC6		0	3.13663	0.223	0.042	0	As3mt	AS3MT		0	2.60707	0.278	0.061	0	2900026A02Rik	KIAA1671		0	2.81612	0.152	0.026	0	Tnip3	TNIP3
0	3.05182	0.224	0.036	0	Cd200	CD200		0	2.35942	0.151	0.036	0	Plk1	PLK1		0	3.18668	0.555	0.05	0	Cdca7	CDCA7		0	3.04401	0.153	0.035	0	Klra3			0	2.60503	0.731	0.24	0	Cd160	CD160		0	2.73878	0.176	0.056	0	Nr4a1	NR4A1
0	2.97858	0.248	0.029	0	Tnfrsf25	TNFRSF25		0	2.31623	0.117	0.024	0	Kif20a	KIF20A		0	3.16978	0.545	0.047	0	Mettl1	METTL1		0	2.872	0.21	0.047	0	1700025G04Rik	C1orf21		0	2.39619	0.245	0.062	0	Prrt1	PRRT1		0	2.66437	0.113	0.019	0	Cib2	CIB2
0	2.91805	0.147	0.027	0	Oasl2			0	2.27895	0.111	0.022	0	Nuf2	NUF2		0	3.15133	0.452	0.04	0	Ung	UNG		0	2.77099	0.12	0.023	0	Esm1	ESM1		0	2.32075	0.336	0.103	0	Cela1	CELA1		0	2.59566	0.1	0.02	0	Gldc	GLDC
0	2.91419	0.42	0.074	0	Tnfsf8	TNFSF8		0	2.2721	0.121	0.025	0	Ska1	SKA1		0	3.04657	0.272	0.019	0	Tfrc	TFRC		0	2.68957	0.34	0.09	0	Borcs7	BORCS7		0	2.30605	0.101	0.027	0	Soat2	SOAT2		0	2.58595	0.168	0.033	0	Irf4	IRF4
0	2.86735	0.504	0.086	0	Cd9	CD9		0	2.27119	0.151	0.034	0	Ckap2l	CKAP2L		0	3.02428	0.251	0.019	0	Chek1	CHEK1		0	2.60433	0.143	0.033	0	Stard10	STARD10		0	2.29735	0.511	0.166	0	Ptger4	PTGER4		0	2.58489	0.217	0.043	0	Snx9	SNX9
0	2.85034	0.381	0.054	0	Nsg2	NSG2		0	2.24219	0.124	0.027	0	Shcbp1	SHCBP1		0	2.96677	0.322	0.022	0	Thop1	THOP1		0	2.56908	0.157	0.039	0	Rap1gap2	RAP1GAP2		0	2.18365	0.104	0.026	0	Glp1r	GLP1R		0	2.57326	0.399	0.105	0	Gm45716
0	2.84675	0.272	0.051	0	Adk	ADK		0	2.22885	0.205	0.057	0	Cdca8	CDCA8		0	2.95384	0.246	0.018	0	Gins1	GINS1		0	2.51125	0.136	0.037	0	Emp1	EMP1		0	2.17817	0.253	0.094	0	5830405F06Rik			0	2.429	0.66	0.202	0	Havcr2	HAVCR2
0	2.83911	0.181	0.026	0	Tbc1d4	TBC1D4		0	2.22381	0.177	0.045	0	Tpx2	TPX2		0	2.95252	0.212	0.016	0	Rangrf	RANGRF		0	2.45487	0.145	0.04	0	Rap2a	RAP2A		0	2.17559	0.191	0.067	0	Tcrg-C2			0	2.35858	0.328	0.082	0	Rbpj	RBPJ
0	2.70522	0.215	0.039	0	Tnfrsf4	TNFRSF4		0	2.19826	0.112	0.022	0	Neil3	NEIL3		0	2.93297	0.288	0.023	0	Dscc1	DSCC1		0	2.42608	0.124	0.033	0	Slc9a7	SLC9A7		0	2.06623	0.768	0.328	0	Rgs1	RGS1		0	2.35019	0.265	0.063	0	Twsg1	TWSG1
0	2.67292	0.58	0.132	0	Ms4a4c	MS4A4A		0	2.19221	0.162	0.04	0	Cenpe	CENPE		0	2.93045	0.139	0.011	0	Lrr1	LRR1		0	2.41925	0.124	0.032	0	Cmklr1	CMKLR1		0	2.06467	0.515	0.176	0	Chn2	CHN2		0	2.14729	0.45	0.173	0	Eea1	EEA1
0	2.64114	0.174	0.034	0	Bmyc			0	2.18441	0.177	0.044	0	Kif22	KIF22		0	2.91834	0.469	0.043	0	Ctps	CTPS1		0	2.41404	0.311	0.09	0	Rara	RARA		0	2.05633	0.537	0.319	0	Fos	FOS		0	2.11572	0.813	0.353	0	Bcl2a1d	BCL2A1
3.52126825665477e-289	2.49055	0.12	0.023	1.093459431739e-284	Plxnc1	PLXNC1		0	2.1791	0.132	0.038	0	Hist1h2af			0	2.88946	0.449	0.046	0	Nefh	NEFH		0	2.35074	0.233	0.069	0	Acss2	ACSS2		0	2.02936	0.42	0.214	0	Dusp1	DUSP1		1.89408073922061e-264	2.09288	0.121	0.035	5.88168891950175e-260	Hivep3	HIVEP3
0	2.43316	0.16	0.035	0	Iigp1			0	2.16639	0.196	0.047	0	Spc24	SPC24		0	2.85325	0.312	0.029	0	Mybl2	MYBL2		0	2.34515	0.125	0.033	0	F2rl2	F2RL2		0	1.97654	0.125	0.042	0	Ica1	ICA1		0	2.08548	0.367	0.139	0	Irf8	IRF8
0	2.42534	0.209	0.041	0	Pecam1	PECAM1		0	2.1643	0.14	0.037	0	Ccnb1	CCNB1		0	2.84042	0.418	0.042	0	Gins2	GINS2		0	2.29782	0.929	0.48	0	Klrc1	KLRC1		0	1.93263	0.228	0.082	0	Gngt2	GNGT2		0	2.08333	0.248	0.067	0	Phactr2	PHACTR2
1.13779808458299e-225	2.39594	0.115	0.026	3.53320439205555e-221	Btla	BTLA		1.22870591618593e-305	2.14983	0.308	0.16	3.81550048153217e-301	Hist1h2ae			0	2.826	0.689	0.086	0	Apex1	APEX1		1.36140631310141e-254	2.26164	0.114	0.04	4.2275750240738e-250	Crip2	CRIP2		0	1.85697	0.248	0.081	0	Ccrl2	CCRL2		0	2.04671	0.203	0.05	0	Tacc2	TACC2
0	2.29914	0.495	0.125	0	Ighm	IGHM		0	2.14151	0.133	0.033	0	Hist1h2ag			0	2.81855	0.161	0.011	0	Tpst1	TPST1		0	2.24943	0.995	0.462	0	Klf2	KLF2		0	1.80848	0.263	0.106	0	Cd200r4	CD200R1L		0	2.01821	0.784	0.404	0	Ifng	IFNG
0	2.29655	0.291	0.065	0	Gpr183	GPR183		0	2.14026	0.17	0.049	0	Nusap1	NUSAP1		0	2.80514	0.694	0.109	0	Fabp5	FABP5		0	2.22086	0.221	0.066	0	Tmem37	TMEM37		0	1.80625	0.228	0.086	0	Dusp6	DUSP6		6.26495658156694e-222	1.95802	0.107	0.032	1.94545696727398e-217	Atf5	ATF5
0	2.22475	0.473	0.094	0	Il7r	IL7R		0	2.13695	0.101	0.022	0	Kif4	KIF4A		0	2.80063	0.203	0.016	0	Mcm10	MCM10		1.05193045564713e-265	2.18056	0.1	0.03	3.26655964392102e-261	Dbndd2	DBNDD2		0	1.7831	0.218	0.091	0	Gm20069			2.60058508601943e-161	1.92307	0.203	0.105	8.07559686761614e-157	Nfkbid	NFKBID
0	2.19435	0.311	0.071	0	Kbtbd11	KBTBD11		0	2.13635	0.142	0.04	0	Cdc20	CDC20		0	2.79491	0.513	0.082	0	Pclaf	PCLAF		0	2.16314	0.445	0.159	0	Sgk1	SGK1		0	1.75875	0.226	0.085	0	AW011738			0	1.92301	0.222	0.064	0	Slc37a2	SLC37A2
1.58665688997546e-185	2.18532	0.106	0.026	4.92704564044079e-181	H2-Oa	HLA-DOA		0	2.12831	0.236	0.07	0	Cks1b	CKS1B		0	2.78273	0.521	0.073	0	Tk1	TK1		0	2.13174	0.836	0.354	0	Klrd1	KLRD1		0	1.75335	0.512	0.185	0	Adgrg1	ADGRG1		0	1.8709	0.86	0.468	0	Bcl2a1b	BCL2A1
1.47773826961547e-235	2.11402	0.133	0.032	4.58882064863691e-231	Immp2l	IMMP2L		0	2.11182	0.155	0.038	0	Knl1	KNL1		0	2.78224	0.712	0.095	0	Timm8a1	TIMM8A		0	2.08915	0.15	0.051	0	Pogk	POGK		0	1.73504	0.739	0.456	0	Gzma	GZMA		0	1.8575	0.506	0.188	0	Mmd	MMD
1.20557037105905e-295	1.9519	0.173	0.043	3.74365767324966e-291	Ar	AR		0	2.08717	0.105	0.024	0	Aurka	AURKA		0	2.67466	0.317	0.027	0	Pusl1	PUSL1		2.3587071470695e-300	2.08257	0.131	0.044	7.32449330379491e-296	Timp2	TIMP2		0	1.70735	0.157	0.065	0	Frmd4b	FRMD4B		0	1.84798	0.3	0.098	0	1700017B05Rik	C15orf39
1.28358567834276e-142	1.85106	0.114	0.035	3.98591860695778e-138	Mboat1	MBOAT1		0	2.08178	0.14	0.042	0	Hist1h2ak			0	2.67133	0.569	0.064	0	Mthfd1	MTHFD1		0	2.07926	0.674	0.257	0	Klf3	KLF3		0	1.69081	0.418	0.216	0	Abcb9	ABCB9		0	1.84731	0.966	0.676	0	Lag3	LAG3
1.61874543383874e-149	1.84119	0.116	0.035	5.02669019569945e-145	Ccdc28b	CCDC28B		0	2.06156	0.161	0.044	0	Aurkb	AURKB		0	2.66691	0.475	0.064	0	Uhrf1	UHRF1		0	2.02874	0.207	0.064	0	Ccr2	CCR2		0	1.68292	0.224	0.084	0	Rflnb	RFLNB		0	1.80348	0.189	0.058	0	Mir155hg
0	1.83311	0.201	0.051	0	Samd3	SAMD3		0	2.06153	0.24	0.057	0	1500009L16Rik	C12orf75		0	2.66471	0.516	0.056	0	Gcsh	GCSH		0	2.01031	0.313	0.121	0	Nfic	NFIC		0	1.6737	0.171	0.063	0	Pdgfb	PDGFB		0	1.79584	0.425	0.203	0	Egr1	EGR1
5.98455628177826e-171	1.81027	0.114	0.031	1.8583842621806e-166	Ldhb	LDHB		0	2.05236	0.206	0.061	0	Cdk1	CDK1		0	2.62952	0.171	0.017	0	BC030867			0	1.98586	0.688	0.33	0	Tbx21	TBX21		0	1.66352	0.259	0.118	0	Fosb	FOSB		0	1.74875	0.255	0.083	0	Slc22a15	SLC22A15
8.44421404869067e-174	1.78984	0.177	0.063	2.62218178853991e-169	Rsad2	RSAD2		2.85001236239274e-261	2.0454	0.156	0.06	8.85014338893816e-257	Hist1h2ao			0	2.6247	0.541	0.065	0	Rcc1	RCC1		0	1.98454	0.375	0.128	0	Il18r1	IL18R1		0	1.66058	0.216	0.085	0	Pvrig	PVRIG		7.37969308143268e-287	1.7322	0.14	0.042	2.29161609257729e-282	Sema7a	SEMA7A
0	1.77031	0.53	0.172	0	Emb	EMB		1.4675514944248e-177	2.03563	0.302	0.188	4.55718765563733e-173	Hist1h2ap			0	2.61657	0.182	0.014	0	Bag2	BAG2		0	1.90767	0.279	0.106	0	Hid1	HID1		0	1.63934	0.195	0.078	0	Aplp1	APLP1		0	1.7302	0.242	0.08	0	Tgif1	TGIF1
0	1.75276	0.499	0.158	0	Tespa1	TESPA1		0	2.00736	0.161	0.045	0	Kif11	KIF11		0	2.61627	0.219	0.018	0	Scarb1	SCARB1		0	1.88652	0.954	0.464	0	Ly6c2			0	1.58981	0.446	0.239	0	Ppp1r15a	PPP1R15A		0	1.71021	0.267	0.09	0	Nfil3	NFIL3
0	1.7429	0.259	0.077	0	Cpne3	CPNE3		0	1.9952	0.127	0.03	0	Depdc1a	DEPDC1		1.1336133533097e-232	2.61586	0.389	0.109	3.52020954603261e-228	Crtam	CRTAM		7.58622092448776e-247	1.87882	0.139	0.056	2.35574918368118e-242	Pxylp1	PXYLP1		1.9434231613832e-267	1.57654	0.122	0.049	6.03491194304326e-263	Crim1	CRIM1		0	1.69228	0.251	0.084	0	Alcam	ALCAM
5.02104230352193e-148	1.73781	0.12	0.037	1.55918426651267e-143	Gm35037			0	1.9923	0.104	0.024	0	Aspm	ASPM		0	2.61455	0.491	0.086	0	Rrm2	RRM2		2.40755385471556e-305	1.85452	0.183	0.077	7.47617698504823e-301	Apobec2	APOBEC2		9.44908575961773e-220	1.56341	0.155	0.082	2.93422460093409e-215	Srbd1	SRBD1		5.09839443034912e-244	1.63993	0.132	0.043	1.58320442245631e-239	Itgad	ITGAD
0	1.72882	0.728	0.439	0	Ctla2a			0	1.96689	0.12	0.029	0	Bub1b	BUB1B		0	2.60102	0.652	0.091	0	Nop16	NOP16		1.82410355706314e-190	1.84063	0.11	0.044	5.66438877574815e-186	Matk	MATK		0	1.55554	0.23	0.11	0	Pelo	PELO		0	1.63211	0.332	0.12	0	Nrp1	NRP1
2.15155713706661e-177	1.70121	0.215	0.085	6.68123037773293e-173	Ifit3b	IFIT3		0	1.95934	0.112	0.027	0	Sgo2a	SGO2		0	2.59381	0.316	0.036	0	Marcksl1	MARCKSL1		0	1.76927	0.914	0.554	0	Ahnak	AHNAK		1.36620952468076e-193	1.5457	0.103	0.045	4.24249043699115e-189	Gm11454			0	1.63013	0.941	0.599	0	Tigit	TIGIT
0	1.6736	0.835	0.497	0	Itgb1	ITGB1		0	1.93103	0.109	0.026	0	Mis18bp1	MIS18BP1		0	2.59207	0.215	0.017	0	Pfas	PFAS		0	1.72136	0.217	0.094	0	Arhgap26	ARHGAP26		0	1.54239	0.183	0.081	0	Plekhf1	PLEKHF1		0	1.6138	0.533	0.222	0	Ehd1	EHD1
1.36935856825188e-199	1.66858	0.154	0.046	4.25226916199255e-195	Gatsl3			0	1.9252	0.102	0.023	0	Map6	MAP6		0	2.59016	0.273	0.029	0	Myb	MYB		4.4188493375332e-134	1.69513	0.107	0.05	1.37218528478418e-129	Prune1	PRUNE1		6.49281799017008e-229	1.54023	0.128	0.059	2.01621477048751e-224	St14	ST14		1.08704837488979e-280	1.58791	0.144	0.045	3.37561131854526e-276	Kcnc1	KCNC1
0	1.6637	0.523	0.23	0	Icos	ICOS		0	1.92501	0.278	0.101	0	Mki67	MKI67		0	2.58339	0.343	0.036	0	Smyd5	SMYD5		0	1.68668	0.483	0.208	0	S1pr1	S1PR1		1.06252984920009e-286	1.52814	0.147	0.066	3.29947394072104e-282	Tmem38b	TMEM38B		2.70557613781063e-206	1.57679	0.114	0.037	8.40162558074334e-202	Jazf1	JAZF1
