## Supplementary Tables for "High-avidity TCR signaling drives an NKG2A-positive CD8 T cell exhaustion state in human tumors": Supplementary_Table_10.xlsx

### Sheet: CODEX Antibody Panel
Supplementary Table 10
Antibody panel used for CODEX staining on new samples of Figure 2 in this study.
Cycle #	Antibody	Supplier	Clone	Catalog #	1o Antibody Dilution	Reporter-Fluorophore	PassQC + Used in Current Analysis
1	CD39	Akoya	AKYP0107	4520076	1:175	RX099- ATTO550	N
1	CD20	Akoya	L26	4450018	1:150	RX007-AF750	Y
1	PDL1	Akoya	73-10	4550128	1:180	RX067- AF647	N
2	CDKN2A (p16)	Abcam	EPR1473	ab186932	1:32	RX022-AF750	N
2	FOXP3	Akoya	AKYP0102	4550071	1:120	RX031-AF647	Y
2	Ki67	Akoya	B56	4250019	1:300	RX047-ATTO550	N
3	CD56	Akoya	AKPY0118	4250087	1:120	RX028-AF647	N
3	Pan-Cytokeratin	Akoya	AE-1/AE-3	4450020	1:400	RX019-AF750	Y
3	TOX1	Akoya	AKYP0098	4250067	1:100	RX060-ATTO550	Y
4	CD31	Akoya	EP3095	4450017	1:150	RX001-AF750	N
4	NKG2A	Abcam	EPR23737-127	ab273516	1:25	RX016-AF647	Y
4	CD163	Akoya	EPR19518	4250079	1:100	RX069-ATTO550	Y
5	CCR6	Abcam	EPR22591	ab243852	1:70	RX025-AF750	N
5	CD8	Akoya	C8/144B	4250012	1:125	RX026-ATTO550	Y
5	PD-1	Akoya	AKYP0070	4550038	1:150	RX046-AF647	Y
6	CD4	Akoya	EPR6855	4350018	1:120	RX003-Cy5	Y
6	SMA	Akoya	1A4	4450049	1:220	RX013-AF750	N
6	Granzyme B	Akoya	AKYP0088	4250055	1:100	RX041-ATTO550	Y
7	CD45RO	Akoya	UHCL1	4250023	1:300	RX017-ATTO550	Y
7	CD11c	Akoya	118/A5	4550114	1:100	RX024-AF647	N
7	CD14	Akoya	AKYP0079	4450047	1:100	RX037-AF750	Y
8	IFNgamma	Akoya	AKYP0093	4250062	1:200	RX020-ATTO550	N
8	CD3e	Akoya	EP449E	4550119	1:120	RX045-AF647	Y
9	TCF-1	Akoya	AKYP0099	4250067	1:100	RX061-AF647	Y
10	CD68	Akoya	KP1	4350019	1:500	RX015-Cy5	Y
11	IDO1	Akoya	VINC3IDO	4550123	1:350	RX027-AF647	N
12	HLA-DR	Akoya	EPR3692	4450029	1:250	RX033-Cy5	N
13	LAG3	Akoya	EPR20261	4550058	1:100	RX055-AF647	N
14	TP63	Akoya	AKYP0111	4550081	1:150	RX093-AF647	Y
15	CD107a	Akoya	H4A3	4550098	1:200	RX006-AF647	N
16	HLA-E	Cell Signaling	MEM-E/02	73269S	1:150	RX050- AF647	N
16	HLA-A	Akoya	AKYP0078	4450046	1:150	RX004-AF750	Y
16	TIM-3	Cell Signaling	D5D5R	81229SF	1:65	RX040-ATTO550	N
17	Granzyme K	Abcam	EPR24601-164	ab282714	1:90	RX036- AF647	Y
18	Reporter only	Akoya			1:50	RX083-ATTO550
18	Reporter only	Akoya			1:50	RX030-AF647
18	Reporter only	Akoya			1:50	RX121-AF750

### Sheet: Cell Typing Schema
Cell typing / gating heirarchy, applied to all CODEX samples analyzed in this study.
Thresholds are of the centered log ratios (CLR) of marker intensity per cell (1.1 = 2-fold above the mean for all cells within the image).
Initial Cell Typing Schema
Step		Cell Type Annotation	Logic / Gating	Notes
1		Artifact	openCy5 > 1.0
2		CD4_Treg	FOXP3 > 1.4 and CD4 > 1.1
3		CD8_T	CD8 > 1.4 and CD3e > 1.0
4		CD4_T	CD4 > 1.1, CD3e > 1.1, and CD8 < 1.4
5		NK	NKG2A > 1.1 and CD3e < 1.1
6		Macrophage	(Any of CD14, CD163, CD68, or CD16a >1.4), & CD20 < 1.5	*CD163 and CD16a only included in Fig 6 Mints et al Cell Reports Medicine staining cohort
7		CD4_T	CD4 > 1.1
8		B-cell	CD20 > 1.5
9		Tumor	TP63 > 1.0 or PanCK >1.0
10		cDC1	XCR1 > 1.4	*XCR1 only included in Fig 6 Mints et al Cell Reports Medicine staining cohort
11		CD8_Int	CD8 > 1.4 and CD3e > 0.9	Recaptures CD8 cells with intermediate CD3 expression, now negative for other markers
12		Stroma	All other cells not meeting the above criteria
Cell Typing Schema Detailed
This logic applied in second round to cells initially typed as CD8_T,CD8_Int, CD4_T, CD4_Treg, B-cell, or NK
Step	Substep	Cell Type Annotation	Logic / Gating
1		Artifact	openCy5 >= 1.0
2		CD4_Treg	FOXP3 >= 1.4 & CD4 >= 1.1
3		NK	NKG2A >= 0.9 & CD3e < 1.1 & CD8 < 1.4
4		CD8_T	CD8 >= 1.4 & CD3e >= 0.9
	4a	CD8_EX-Int	TCF-1 <0.9 & (PD-1 >=0.9 or TOX >= 0.9) & GZMK < 1.1
	4b	CD8_TPEX	TCF-1 >=0.9 & PD-1 >=0.9 & TOX >= 0.9 & GZMK < 1.1 & GZMB < 0.8
	4c	CD8_EffMem.Int	(GZMK >= 1.1 & GZMB >=0.8) or (TCF-1 >= 0.9 & GZMB >= 0.8)
	4d	CD8_EffMem	GZMK >= 1.1 & GZMB < 0.8
	4e	CD8_CM	GZMK <1.1 & GZMB < 0.8 & TCF-1 >= 0.9 & CD45RO >= 1.1
	4f	CD8_Naive	GZMK <1.1 & GZMB < 0.8 & TCF-1 >= 0.9 & CD45RO < 1.1
	4g	CD8_LoQuality	CD8 > 2.0
			Cells not meeting above criteria passed to Step 7 for recapture
5		CD4_T	CD4 >= 1.1 and CD3e >= 0.9
	5a	CD4_Th	PD-1 >= 0.9 or TOX >= 0.9
	5b	CD4_CM	GZMK < 1.1 & TCF-1 >= 0.9 & CD45RO > 1.1
	5c	CD4_Naive	GZMK < 1.1 & TCF-1 >= 0.9 & CD45RO < 1.1
	5d		Cells not meeting above criteria passed to Step 7 for recapture
6		CD4_pDC	CD4 >= 1.1 & CD3e < 0.9 & CD8 < 1.4 & GZMB >= 0.8
7			B-cell if CD20 >= 1.1 Marcrophage if CD68, CD14, CD163*, or CD16a* or CD14 >=1.1 Tumor if PanCK >= 1.1 or TP63 >= 1.1 else Stroma	*CD163 and CD16a only included in Fig 6 Mints et al Cell Reports Medicine staining cohort
